# Daedalus and Gasz recruit Armitage to mitochondria, bringing piRNA precursors to the biogenesis machinery

**DOI:** 10.1101/608018

**Authors:** Marzia Munafò, Vera Manelli, Federica A. Falconio, Ashley Sawle, Emma Kneuss, Evelyn L. Eastwood, Jun Wen Eugene Seah, Benjamin Czech, Gregory J. Hannon

**Affiliations:** Cancer Research UK Cambridge Institute, University of Cambridge, Li Ka Shing Centre, Cambridge CB2 0RE United Kingdom

## Abstract

The piRNA pathway is a small RNA-based immune system that silences mobile genetic elements in animal germlines. piRNA biogenesis requires a specialised machinery that converts long single-stranded precursors into small RNAs of ~25-nucleotides in length. This process involves factors that operate in two different subcellular compartments: the nuage/Yb-body and mitochondria. How these two sites communicate to achieve accurate substrate selection and efficient processing remains unclear. Here, we investigate a previously uncharacterized piRNA biogenesis factor, Daedalus (Daed), that is located on the outer mitochondrial membrane. Daed is essential for Zucchini-mediated piRNA production and for the correct localisation of the indispensable piRNA biogenesis factor, Armitage (Armi). We find that Gasz and Daed interact with each other and likely provide a mitochondrial “anchoring platform” to ensure that Armi is held in place, proximal to Zucchini, during piRNA processing. Our data suggest that Armi initially identifies piRNA precursors in nuage/Yb-bodies in a manner that depends upon Piwi and then moves to mitochondria to present precursors to the mitochondrial biogenesis machinery. These results represent a significant step in understanding a critical aspect of transposon silencing, namely how RNAs are chosen to instruct the piRNA machinery in the nature of its silencing targets.
