## Supplementary material for "Daedalus and Gasz recruit Armitage to mitochondria, bringing piRNA precursors to the biogenesis machinery": Table S1

Accessions	Gene	Description	GeneSymbol	Unique_peptides	ZsGreen_1	ZsGreen_2	CG10880_1	CG10880_2	log2FC	AvgIntensity	t	P.Value	adj.P.Val	B
CG10880	CG10880	FBgn0031398	CG10880	34	11.11	11.02	15	15.05	3.96	13.0479461083989	46.89	3.3e-08	1e-05	9.06
CG5581	Ote	FBgn0266420	Ote	12	7.26	7.25	11.56	11.69	4.37	9.4400791868056	43.86	4.6e-08	1e-05	8.86
CG1458	Cisd2	FBgn0062442	Cisd2	3	5.05	5.13	9.81	9.83	4.73	7.45621556468901	40.8	6.8e-08	1e-05	8.64
CG4147	Hsc70-3	FBgn0001218	Hsc70-3	20	7.89	7.75	11.44	11.54	3.67	9.65496383639005	35.66	1.4e-07	1.6e-05	8.17
CG5014	Vap33	FBgn0029687	Vap33	6	6.17	5.93	10.14	10.29	4.16	8.13259683133113	31.69	2.6e-07	2.2e-05	7.72
CG9424	bocks	FBgn0037719	bocks	3	4.14	4.06	8.39	8.57	4.38	6.28988283617918	31.03	3e-07	2.2e-05	7.64
CG7082	papi	FBgn0031401	papi	5	3.8	3.54	8.35	8.48	4.75	6.0421643523106	30.25	3.4e-07	2.2e-05	7.53
CG5271	RpS27A	FBgn0003942	RpS27A	7	7.83	7.89	10.67	10.76	2.86	9.28903724393774	29.51	3.9e-07	2.2e-05	7.43
CG11513	armi	FBgn0041164	armi	49	8.66	8.6	10.86	10.86	2.23	9.74192576053373	24.79	9.8e-07	4.7e-05	6.66
CG46280	CG46280	FBgn0283438	CG46280	3	5.06	5.07	8.17	8.15	3.09	6.60942553496246	24.35	1.1e-06	4.7e-05	6.58
CG10198	Nup98-96	FBgn0039120	Nup98-96	15	7.21	7.13	9.81	10.02	2.75	8.54154575475786	24.07	1.1e-06	4.7e-05	6.52
CG5508	mino	FBgn0027579	mino	8	5.29	4.96	8.43	8.53	3.35	6.80279351323834	20.64	2.6e-06	9.7e-05	5.77
CG5676	CG5676	FBgn0032200	CG5676	2	4.7	4.41	7.68	7.85	3.21	6.16092784204368	19.52	3.5e-06	0.00012	5.49
CG5163	TfIIA-S	FBgn0013347	TfIIA-S	1	1.89	1.82	5.91	6.07	4.14	3.92359178860919	19.08	3.9e-06	0.00012	5.37
CG10504	Ilk	FBgn0028427	Ilk	4	3.17	2.89	6.49	6.5	3.47	4.76313730844733	18.78	4.3e-06	0.00012	5.29
CG43770	Sxl	FBgn0264270	Sxl	4	4.45	4.82	8.05	8.24	3.51	6.38896639217615	19.53	4.7e-06	0.00012	5.22
CG4264	Hsc70-4	FBgn0266599	Hsc70-4	18	8.63	8.83	10.79	10.93	2.13	9.79541048839742	18.52	4.6e-06	0.00012	5.21
CG3186	eEF5	FBgn0285952	eEF5	3	3.17	2.75	6.64	6.86	3.79	4.85346202155253	17.69	5.8e-06	0.00015	4.97
CG6987	SF2	FBgn0283477	SF2	8	10.06	9.96	8.39	8.34	-1.65	9.18713973674814	-16.76	7.8e-06	0.00016	4.69
CG13626	Syx18	FBgn0039212	Syx18	1	0.95	0.89	5	5.13	4.14	2.99314135909852	16.51	8.4e-06	0.00016	4.61
CG44154	koi	FBgn0265003	koi	2	1.95	1.89	5.74	6.17	4.03	3.93918617104173	16.33	8.9e-06	0.00016	4.55
CG7424	RpL36A	FBgn0031980	RpL36A	5	12.55	12.65	11.19	11.23	-1.39	11.9052629133951	-16.25	9.1e-06	0.00016	4.52
CG17949	His2B:CG17949	FBgn0061209	His2B:CG17949	7	10.64	10.83	9.04	9.02	-1.71	9.88256990067928	-16.18	9.3e-06	0.00016	4.5
CG2118	Mccc1	FBgn0039877	Mccc1	32	14.01	14.09	12.7	12.73	-1.33	13.3830075969456	-16.17	9.4e-06	0.00016	4.49
CG6479	CG6479	FBgn0036710	CG6479	4	5.33	5.6	7.93	8.09	2.55	6.73677825503266	16.08	9.7e-06	0.00016	4.47
CG17952	LBR	FBgn0034657	LBR	6	5.34	5.33	7.51	7.72	2.28	6.47459766641919	16.05	9.8e-06	0.00016	4.45
CG2183	Gasz	FBgn0033273	Gasz	3	5.64	5.73	7.75	7.75	2.07	6.71721361576226	15.99	1e-05	0.00016	4.43
CG9710	nudC	FBgn0021768	nudC	14	6.81	7	8.78	8.82	1.9	7.85415985544206	15.9	1e-05	0.00016	4.4
CG7838	BubR1	FBgn0263855	BubR1	5	4.26	4.19	6.47	6.57	2.3	5.37417134957485	15.76	1.1e-05	0.00017	4.36
CG31755	SoYb	FBgn0051755	SoYb	9	6.14	6.34	8.31	8.43	2.13	7.30639817726088	15.56	1.1e-05	0.00017	4.29
CG15081	Phb2	FBgn0010551	Phb2	7	4.44	4.9	7.85	8.11	3.31	6.32330343094686	15.99	1.4e-05	2e-04	4.12
CG11642	TRAM	FBgn0040340	TRAM	1	0.95	0.89	4.84	5.2	4.09	2.96908768006608	15.04	1.4e-05	2e-04	4.1
CG1542	CG1542	FBgn0039828	CG1542	9	9.08	9.15	7.64	7.7	-1.45	8.39086415107861	-14.83	1.5e-05	2e-04	4.02
CG12288	CG12288	FBgn0032620	CG12288	19	12.6	12.52	11.03	11.21	-1.44	11.8414170007507	-14.59	1.6e-05	0.00021	3.94
CG33129	CG33129	FBgn0053129	CG33129	2	2.85	3.1	5.86	5.99	2.95	4.45029703857448	14.5	1.7e-05	0.00021	3.9
CG3249	spoon	FBgn0263987	spoon	2	1.95	1.89	5.33	5.14	3.31	3.57917510458423	14.15	1.9e-05	0.00024	3.77
CG33863	His3:CG33863	FBgn0053863	His3:CG33863	2	7.77	7.72	5.82	5.96	-1.86	6.81879333759542	-13.99	2e-05	0.00024	3.7
CG8939	CG8939	FBgn0030720	CG8939	9	8.96	9.01	7.63	7.52	-1.41	8.28241309327757	-13.79	2.2e-05	0.00025	3.62
CG8108	CG8108	FBgn0027567	CG8108	11	8.87	8.84	7.41	7.5	-1.4	8.15689325097349	-13.76	2.2e-05	0.00025	3.61
CG11181	cup	FBgn0000392	cup	1	0.95	1.34	4.8	4.99	3.75	3.01995227180691	13.43	2.5e-05	0.00028	3.48
CG18426	ytr	FBgn0021895	ytr	9	8.93	9.03	7.64	7.58	-1.37	8.2923838279795	-13.4	2.5e-05	0.00028	3.46
CG3231	snama	FBgn0086129	snama	22	9.99	10.01	8.79	8.83	-1.19	9.40726943254557	-12.97	3e-05	0.00031	3.28
CG2028	CkIalpha	FBgn0015024	CkIalpha	3	5.48	5.19	7.36	7.5	2.09	6.38180730092559	12.97	3e-05	0.00031	3.28
CG6686	CG6686	FBgn0032388	CG6686	13	8.3	8.31	6.91	6.82	-1.45	7.58390691702103	-12.78	3.2e-05	0.00033	3.19
CG6146	Top1	FBgn0004924	Top1	31	12.04	12.24	10.65	10.43	-1.6	11.3399269596632	-13.19	3.7e-05	0.00036	3.1
CG6718	iPLA2-VIA	FBgn0036053	iPLA2-VIA	2	1.95	1.89	5.07	4.85	3.04	3.44343913704525	12.55	3.5e-05	0.00035	3.09
CG3948	zetaCOP	FBgn0040512	zetaCOP	2	3.14	3.02	5.48	5.59	2.46	4.30511347675333	12.32	3.9e-05	0.00037	2.99
CG8545	CG8545	FBgn0033741	CG8545	14	9.97	10.17	8.73	8.63	-1.39	9.37304699893227	-12.28	4e-05	0.00037	2.97
CG1987	Rbp1-like	FBgn0030479	Rbp1-like	4	6.49	6.67	4.8	4.74	-1.81	5.67415850972292	-12.23	4e-05	0.00037	2.95
CG11844	vig2	FBgn0046214	vig2	3	4.15	4.26	6.07	6.25	1.95	5.18456737432774	12.15	4.2e-05	0.00038	2.91
CG9745	D1	FBgn0000412	D1	5	8.81	8.62	7.24	7.04	-1.57	7.9273794088994	-11.9	4.7e-05	0.00041	2.79
CG1915	sls	FBgn0086906	sls	1	7.9	7.85	6.42	6.26	-1.53	7.10682407364569	-11.85	4.8e-05	0.00041	2.77
CG1516	PCB	FBgn0027580	PCB	73	16.3	16.33	14.89	15.14	-1.3	15.665116774711	-12.28	5.2e-05	0.00043	2.74
CG1866	Moca-cyp	FBgn0039581	Moca-cyp	8	8.74	8.85	7.47	7.26	-1.43	8.07828108691747	-11.73	5e-05	0.00043	2.71
CG6214	MRP	FBgn0032456	MRP	3	2.82	3.05	5.41	5.36	2.45	4.15759533821743	11.5	5.6e-05	0.00045	2.6
CG9354	RpL34b	FBgn0037686	RpL34b	2	8.11	8.16	6.68	6.81	-1.39	7.43820421251973	-11.49	5.6e-05	0.00045	2.6
CG18428	CG18428	FBgn0039149	CG18428	5	7.9	7.98	6.54	6.39	-1.47	7.2020849783667	-11.47	5.7e-05	0.00045	2.59
CG8289	CG8289	FBgn0030854	CG8289	5	8.74	8.78	7.15	7.42	-1.48	8.02425517435485	-11.42	5.8e-05	0.00045	2.56
CG6843	CG6843	FBgn0036827	CG6843	4	7.55	7.59	6.1	6.18	-1.43	6.85810810497329	-11.28	6.2e-05	0.00047	2.49
CG7439	AGO2	FBgn0087035	AGO2	7	5.27	5.17	6.72	6.78	1.53	5.98605293118481	11.25	6.3e-05	0.00047	2.48
CG11274	SRm160	FBgn0036340	SRm160	10	8.72	8.7	7.47	7.6	-1.18	8.12047669786458	-11.15	6.5e-05	0.00048	2.43
CG33877	His4:CG33877	FBgn0053877	His4:CG33877	4	7.67	7.91	6.23	6.1	-1.63	6.97913006600717	-11.08	6.7e-05	0.00049	2.39
CG4118	nxf2	FBgn0036640	nxf2	20	8.33	8.32	7.09	7.16	-1.2	7.72583985280247	-11.06	6.8e-05	0.00049	2.38
CG43662	Rpb4	FBgn0263757	Rpb4	1	1.4	1.75	4.58	4.5	2.96	3.05664067916635	11	7e-05	0.00049	2.35
CG11198	ACC	FBgn0033246	ACC	114	15.07	15.34	13.88	13.94	-1.29	14.5580546379144	-11.35	7.8e-05	0.00053	2.29
CG9282	RpL24	FBgn0032518	RpL24	4	8.64	8.71	7.37	7.54	-1.22	8.0649798719016	-10.76	7.9e-05	0.00053	2.22
CG14981	mge	FBgn0035473	mge	3	2.78	3.41	6.03	6.03	2.94	4.56336501441252	11.2	8.4e-05	0.00054	2.22
CG14996	Chd64	FBgn0035499	Chd64	9	7.72	7.87	8.93	8.95	1.14	8.36579548590789	10.75	7.9e-05	0.00053	2.22
CG5786	ppan	FBgn0010770	ppan	3	6.45	6.43	5	4.96	-1.46	5.71028490149998	-10.73	8e-05	0.00053	2.21
CG7705	CG7705	FBgn0038639	CG7705	1	0.95	0.89	3.88	4.14	3.09	2.46604282109249	10.66	8.3e-05	0.00054	2.17
CG6340	CG6340	FBgn0030648	CG6340	3	7.41	7.49	5.95	6.09	-1.43	6.73619299083509	-10.57	8.6e-05	0.00055	2.12
CG7564	CG7564	FBgn0036734	CG7564	5	7.93	7.86	6.53	6.29	-1.49	7.15298557395893	-10.5	8.9e-05	0.00055	2.08
CG13096	CG13096	FBgn0032050	CG13096	10	8.8	8.9	7.81	7.72	-1.08	8.30758799454552	-10.49	9e-05	0.00055	2.08
CG33807	His1:CG33807	FBgn0053807	His1:CG33807	20	12.19	12.55	10.92	10.88	-1.47	11.6355200418111	-10.73	1e-04	0.00062	1.98
CG6958	Nup133	FBgn0039004	Nup133	1	0.95	0.89	3.82	3.92	2.95	2.39509620832486	10.28	9.9e-05	6e-04	1.96
CG4799	Pen	FBgn0267727	Pen	1	1.89	1.96	4.35	4.35	2.43	3.13470243246159	9.97	0.00012	0.00069	1.79
CG3539	Slh	FBgn0264978	Slh	1	0.95	0.89	3.73	3.93	2.91	2.37710874785524	9.94	0.00012	0.00069	1.77
CG12750	ncm	FBgn0086707	ncm	14	8.56	8.81	7.39	7.47	-1.25	8.05915573453393	-9.9	0.00012	7e-04	1.75
CG4602	Srp54	FBgn0024285	Srp54	7	8.47	8.65	7.24	7.4	-1.24	7.94011731909865	-9.88	0.00012	7e-04	1.74
CG33844	His2A:CG33844	FBgn0053844	His2A:CG33844	3	7.21	7.51	5.8	5.58	-1.67	6.52583032492861	-9.78	0.00013	0.00071	1.68
CG2843	Cwc25	FBgn0031452	Cwc25	6	6.65	6.74	5.41	5.35	-1.31	6.03720688338929	-9.77	0.00013	0.00071	1.67
CG10851	B52	FBgn0004587	B52	3	6.19	6.03	4.68	4.59	-1.48	5.37335365176489	-9.76	0.00013	0.00071	1.67
CG12047	mud	FBgn0002873	mud	3	4.15	4.73	6.75	7.07	2.47	5.67435093428015	10.09	0.00014	0.00075	1.64
CG3582	U2af38	FBgn0017457	U2af38	3	7	6.85	5.56	5.63	-1.33	6.25772953247559	-9.68	0.00014	0.00073	1.62
CG3893	arx	FBgn0036826	arx	9	8.74	8.75	7.4	7.02	-1.54	7.97674781516821	-9.9	0.00015	8e-04	1.54
CG10324	CG10324	FBgn0038454	CG10324	6	7.63	7.75	6.49	6.34	-1.28	7.05357643142305	-9.54	0.00015	0.00077	1.54
CG11154	ATPsynbeta	FBgn0010217	ATPsynbeta	4	4.09	4.23	5.68	5.9	1.63	4.97449250604039	9.44	0.00015	8e-04	1.48
CG10377	Hrb27C	FBgn0004838	Hrb27C	5	8.38	8.69	7.1	7.21	-1.38	7.84378571471865	-9.54	0.00016	0.00081	1.47
CG9091	RpL37a	FBgn0030616	RpL37a	1	7.14	7.35	5.72	5.37	-1.7	6.39192526229508	-9.55	0.00016	0.00082	1.45
CG14894	CG14894	FBgn0038428	CG14894	2	3.8	2.82	6.58	6.64	3.3	4.96006469416024	9.68	0.00017	0.00085	1.42
CG11943	Nup205	FBgn0031078	Nup205	1	0.95	0.89	3.61	3.73	2.75	2.29547441082085	9.3	0.00017	0.00083	1.39
CG3869	Marf	FBgn0029870	Marf	5	5.08	5.23	6.43	6.51	1.31	5.81123249564487	9.14	0.00018	0.00089	1.29
CG7961	alphaCOP	FBgn0025725	alphaCOP	2	1.95	2.19	4.35	4.36	2.29	3.21230649615027	9.11	0.00018	0.00089	1.28
CG11324	homer	FBgn0025777	homer	1	3.83	2.99	6.27	6.4	2.93	4.87239237503366	9.42	2e-04	0.00091	1.27
CG12576	CG12576	FBgn0031190	CG12576	1	0.95	0.89	3.6	4.09	2.92	2.38375229326397	9.07	0.00019	0.00089	1.25
CG7971	CG7971	FBgn0035253	CG7971	10	8.32	8.59	7.27	7.21	-1.21	7.84735358177496	-9.07	0.00019	0.00089	1.25
CG3167	MAN1	FBgn0034962	MAN1	1	0.95	0.89	3.53	3.78	2.73	2.28893844644642	9.02	0.00019	0.00091	1.22
CG43154	rudhira	FBgn0266019	rudhira	1	0.95	0.89	3.53	3.7	2.69	2.26889585927558	8.99	2e-04	0.00091	1.2
CG33113	Rtnl1	FBgn0053113	Rtnl1	1	0.95	0.89	3.53	3.91	2.8	2.32090093523253	8.95	2e-04	0.00092	1.17
CG3333	Nop60B	FBgn0259937	Nop60B	19	11.34	11.41	9.97	9.46	-1.66	10.5437096356223	-9.25	0.00021	0.00095	1.17
CG11522	RpL6	FBgn0039857	RpL6	2	6.78	6.5	4.96	5.2	-1.56	5.85896113438813	-8.92	0.00021	0.00092	1.16
CG4038	CG4038	FBgn0011824	CG4038	5	8.67	8.56	7.5	7.2	-1.26	7.98198982483011	-9.01	0.00021	0.00094	1.15
CG31363	Jupiter	FBgn0051363	Jupiter	2	4.33	4.06	5.7	5.85	1.58	4.98382491886553	8.78	0.00022	0.00097	1.06
CG32675	Tango5	FBgn0052675	Tango5	3	3.49	3.54	5.24	5.66	1.94	4.48437657813685	8.66	0.00024	0.001	0.99
CG10944	RpS6	FBgn0261592	RpS6	4	8.39	8.76	7.26	7.21	-1.34	7.90357412251675	-8.82	0.00027	0.0011	0.91
CG4735	shu	FBgn0003401	shu	4	4.33	4.44	5.68	5.81	1.36	5.06634945103492	8.51	0.00026	0.0011	0.89
CG6701	CG6701	FBgn0033889	CG6701	5	4.65	3.62	7.17	7.26	3.08	5.67557531951329	8.79	0.00028	0.0011	0.89
CG5442	SC35	FBgn0265298	SC35	2	5.45	5.19	3.68	3.58	-1.69	4.47660640211985	-8.44	0.00027	0.0011	0.84
CG7356	Tg	FBgn0031975	Tg	1	5.17	5.57	3.5	3.51	-1.86	4.43576639080782	-8.41	0.00028	0.0011	0.83
CG17420	RpL15	FBgn0028697	RpL15	5	8.26	8.02	6.15	6.62	-1.75	7.26524920809601	-8.69	0.00029	0.0012	0.82
CG10473	Acn	FBgn0263198	Acn	4	6.1	6.19	4.99	4.94	-1.18	5.55527004718524	-8.4	0.00028	0.0011	0.81
CG7654	Tom20	FBgn0036928	Tom20	1	4.96	4.54	6.32	6.41	1.61	5.5564737251784	8.45	0.00029	0.0012	0.79
CG15011	CG15011	FBgn0035518	CG15011	1	8.21	8.19	6.94	6.52	-1.47	7.46482447137414	-8.57	0.00031	0.0012	0.75
CG18212	alt	FBgn0038535	alt	1	0.95	0.89	3.41	3.92	2.74	2.29241831485669	8.26	3e-04	0.0012	0.72
CG9630	CG9630	FBgn0037561	CG9630	1	5.32	5.18	3.63	3.75	-1.56	4.46890662158006	-8.18	0.00032	0.0012	0.66
CG8367	cg	FBgn0000289	cg	6	3.72	4.05	5.46	5.76	1.72	4.74672028352083	8.11	0.00033	0.0013	0.62
CG12795	CG12795	FBgn0031535	CG12795	1	0.95	0.89	3.33	3.71	2.6	2.22082470941616	8.08	0.00034	0.0013	0.6
CG6122	piwi	FBgn0004872	piwi	8	5.21	5.78	7.29	7.28	1.79	6.39249384236988	8.33	0.00036	0.0013	0.6
CG42551	larp	FBgn0261618	larp	5	4.62	4.99	6.22	6.24	1.42	5.51523111330962	8.02	0.00035	0.0013	0.55
CG9776	CG9776	FBgn0027866	CG9776	12	7.02	6.92	5.83	5.95	-1.08	6.42897996882592	-7.98	0.00036	0.0013	0.53
CG4183	Hsp26	FBgn0001225	Hsp26	2	2.4	2.48	4.37	4.87	2.18	3.53020623662298	7.95	0.00037	0.0014	0.5
CG2903	Hrs	FBgn0031450	Hrs	3	4.29	4.24	5.55	5.51	1.27	4.89659231310987	7.94	0.00037	0.0014	0.5
CG10283	CG10283	FBgn0032681	CG10283	1	2.3	2.08	4.58	4.18	2.19	3.28388684366331	7.9	0.00038	0.0014	0.47
CG8833	CG8833	FBgn0036386	CG8833	4	6.14	6.23	5.14	5.03	-1.1	5.63630364047838	-7.69	0.00043	0.0016	0.32
CG8522	SREBP	FBgn0261283	SREBP	2	1.95	2.96	5.34	5.63	3.03	3.96924667631664	7.87	0.00047	0.0017	0.28
CG1828	dre4	FBgn0002183	dre4	6	7.57	7.57	6.27	5.78	-1.54	6.79673518693211	-7.84	0.00048	0.0017	0.26
CG8258	CCT8	FBgn0284436	CCT8	5	4.52	4.71	6.15	6.72	1.82	5.52210761960695	7.84	0.00048	0.0017	0.26
CG18445	oys	FBgn0033476	oys	2	2.78	2.75	4.42	4.49	1.69	3.61188543661566	7.51	0.00049	0.0017	0.18
CG7154	CG7154	FBgn0031947	CG7154	8	6.28	5.87	4.64	4.69	-1.41	5.36877540335969	-7.41	0.00052	0.0018	0.11
CG15697	RpS30	FBgn0038834	RpS30	1	4.77	4.82	3.29	3.08	-1.6	3.99020773845582	-7.37	0.00053	0.0018	0.08
CG6831	rhea	FBgn0260442	rhea	5	5.43	5.51	6.44	6.64	1.07	6.00698258244545	7.31	0.00055	0.0019	0.04
CG10067	Act57B	FBgn0000044	Act57B	6	7.03	7.49	5.84	5.8	-1.44	6.54050106525964	-7.49	6e-04	0.002	0.02
CG8749	snRNP-U1-70K	FBgn0016978	snRNP-U1-70K	4	6.23	6.57	5.19	5.16	-1.23	5.78702510198228	-7.2	6e-04	0.002	-0.05
CG3868	CG3868	FBgn0036422	CG3868	1	6.55	6.33	5.14	4.67	-1.54	5.67010825698531	-7.32	0.00067	0.0022	-0.11
CG11808	CG11808	FBgn0034000	CG11808	4	6.3	6.62	5.12	5.32	-1.25	5.83982557210475	-7.09	0.00065	0.0022	-0.14
CG3817	CG3817	FBgn0038275	CG3817	2	5.32	4.83	3.36	3.2	-1.8	4.17631516245337	-7.08	0.00065	0.0022	-0.14
CG11414	CG11414	FBgn0035024	CG11414	12	5.79	6.06	6.98	7.16	1.15	6.49711941089894	7.08	0.00065	0.0022	-0.14
CG2009	bip2	FBgn0026262	bip2	1	6.86	7.06	5.97	5.76	-1.09	6.41306512016694	-7.03	0.00067	0.0022	-0.19
CG8547	CG8547	FBgn0033919	CG8547	2	2.95	1.89	5.18	5.43	2.88	3.86282622100682	7.21	0.00071	0.0023	-0.19
CG2260	CG2260	FBgn0030000	CG2260	1	5.92	6.29	4.89	4.72	-1.31	5.4555523832918	-6.99	0.00069	0.0022	-0.21
CG9983	Hrb98DE	FBgn0001215	Hrb98DE	5	6.8	6.64	5.73	5.8	-0.96	6.24205606913405	-6.93	0.00072	0.0023	-0.26
CG7139	CG7139	FBgn0027532	CG7139	1	0.95	0.89	3.08	3.12	2.18	2.0109963245076	6.9	0.00074	0.0023	-0.29
CG9684	CG9684	FBgn0037583	CG9684	18	7.11	7.29	8.02	8.09	0.85	7.62586054063434	6.89	0.00074	0.0023	-0.3
CG2522	Gtp-bp	FBgn0010391	Gtp-bp	1	0.95	0.89	3.03	3.46	2.32	2.08115945385192	6.88	0.00075	0.0023	-0.31
CG13388	Akap200	FBgn0027932	Akap200	2	2.3	2.13	3.86	4.12	1.77	3.10310821858117	6.8	0.00079	0.0025	-0.37
CG14712	CG14712	FBgn0037924	CG14712	1	0.95	0.89	2.99	3.34	2.24	2.04359099265193	6.78	8e-04	0.0025	-0.38
CG5208	Patr-1	FBgn0266053	Patr-1	4	3.38	3.43	4.78	4.8	1.39	4.09649794614176	6.77	0.00081	0.0025	-0.39
CG1078	Fip1	FBgn0037255	Fip1	2	7.09	7.37	6.22	5.98	-1.13	6.66376975674517	-6.68	0.00086	0.0026	-0.47
CG7033	CCT2	FBgn0030086	CCT2	4	3.78	4.06	5.17	5.4	1.37	4.6029874096183	6.62	0.00091	0.0027	-0.52
CG30084	Zasp52	FBgn0265991	Zasp52	3	3.33	3.13	4.69	4.65	1.44	3.94916241083078	6.61	0.00091	0.0027	-0.53
CG9188	sip2	FBgn0031878	sip2	6	4.82	4.99	5.9	6.21	1.15	5.48202137585404	6.58	0.00093	0.0028	-0.55
CG5087	CG5087	FBgn0035953	CG5087	1	8.36	8.24	6.85	7.31	-1.21	7.68844370011	-6.74	0.00098	0.0028	-0.55
CG2050	mod	FBgn0002780	mod	5	8.45	8.7	7.51	7.73	-0.96	8.09937210816251	-6.72	0.00097	0.0028	-0.55
CG2173	Rs1	FBgn0021995	Rs1	6	9.44	9.91	8.51	8.54	-1.15	9.10068745452362	-6.74	0.00098	0.0028	-0.55
CG11444	CG11444	FBgn0029715	CG11444	1	5.29	5.25	4.09	3.71	-1.37	4.58560741152131	-6.56	0.00094	0.0028	-0.56
CG5836	SF1	FBgn0025571	SF1	5	5.64	5.87	4.65	4.73	-1.07	5.22288630130041	-6.56	0.00094	0.0028	-0.57
CG17660	CG17660	FBgn0031356	CG17660	1	0.95	0.89	3.2	2.93	2.14	1.99275021519919	6.55	0.00095	0.0028	-0.57
CG14998	ens	FBgn0264693	ens	1	4.05	3.89	2.4	2.21	-1.67	3.13607275450955	-6.55	0.00095	0.0028	-0.58
CG33332	CG33332	FBgn0067629	CG33332	2	4.36	4.44	2.96	2.95	-1.45	3.67861037298775	-6.53	0.00097	0.0028	-0.6
CG32409	CG32409	FBgn0052409	CG32409	1	5.54	5.66	4.09	4.49	-1.32	4.94404116130634	-6.53	0.00097	0.0028	-0.6
CG42342	CG42342	FBgn0259244	CG42342	4	7.01	7.23	5.82	6.14	-1.14	6.55166445073521	-6.52	0.001	0.0028	-0.64
CG3820	Nup214	FBgn0010660	Nup214	2	2.4	2.79	4.43	4.22	1.73	3.45926031891482	6.46	0.001	0.0028	-0.65
CG3542	CG3542	FBgn0031492	CG3542	6	6.67	6.78	5.69	5.89	-0.94	6.25656625928441	-6.44	0.001	0.0028	-0.67
CG6493	Dcr-2	FBgn0034246	Dcr-2	12	6.49	6.41	7.27	7.52	0.95	6.9209794357471	6.44	0.001	0.0028	-0.67
CG16903	CG16903	FBgn0040394	CG16903	2	5.07	5.33	3.94	3.58	-1.44	4.47931344598586	-6.36	0.0011	0.003	-0.73
CG1770	HDAC4	FBgn0041210	HDAC4	1	2.4	3.54	5.49	5.85	2.7	4.31967247185105	6.45	0.0012	0.0032	-0.79
CG32418	vito	FBgn0052418	vito	2	5.05	5.38	3.78	3.98	-1.33	4.54732493159149	-6.25	0.0012	0.0032	-0.83
CG10370	Rpt5	FBgn0028684	Rpt5	1	2.19	3.08	4.78	5.08	2.3	3.78418370950965	6.38	0.0013	0.0033	-0.84
CG15585	Osi1	FBgn0037406	Osi1	1	0.95	0.89	3.06	4	2.61	2.22454838405025	6.28	0.0012	0.0033	-0.84
CG8857	RpS11	FBgn0033699	RpS11	2	6.25	5.92	4.87	5.06	-1.12	5.5248828285698	-6.23	0.0012	0.0032	-0.85
CG14670	Hcs	FBgn0037332	Hcs	15	9.33	9.29	8.75	8.73	-0.57	9.02511831630031	-6.16	0.0013	0.0034	-0.91
CG10223	Top2	FBgn0284220	Top2	10	6.69	6.77	5.92	5.64	-0.95	6.25533030758639	-6.14	0.0013	0.0034	-0.92
CG10973	CG10973	FBgn0036306	CG10973	4	4.67	4.77	5.61	5.69	0.93	5.18572686073802	6.12	0.0013	0.0034	-0.95
CG31712	CG31712	FBgn0051712	CG31712	5	6.81	7.12	5.75	6.01	-1.08	6.42489085569031	-6.13	0.0014	0.0036	-0.98
CG1242	Hsp83	FBgn0001233	Hsp83	7	5.41	5.45	6.23	6.48	0.92	5.89232500234288	6.05	0.0014	0.0036	-1.01
CG7977	RpL23A	FBgn0026372	RpL23A	8	9.08	9.25	7.8	8.28	-1.13	8.60317006937458	-6.16	0.0015	0.0037	-1.03
CG31510	CG31510	FBgn0051510	CG31510	17	7.14	7.06	6.11	6.33	-0.87	6.66087128670146	-6.01	0.0014	0.0037	-1.05
CG32016	4E-T	FBgn0052016	4E-T	5	4.71	3.86	6.25	6.09	1.88	5.22675700623052	6.14	0.0015	0.0038	-1.05
CG7028	CG7028	FBgn0027587	CG7028	3	5.82	5.81	4.9	4.54	-1.09	5.26754952745961	-6	0.0015	0.0037	-1.06
CG4452	CG4452	FBgn0035981	CG4452	4	4.83	4.83	5.75	5.66	0.87	5.26874576408024	5.97	0.0015	0.0037	-1.08
CG11949	cora	FBgn0010434	cora	4	5.64	5.53	6.36	6.53	0.86	6.01601322873279	5.96	0.0015	0.0037	-1.09
CG9775	CG9775	FBgn0037261	CG9775	9	8.09	7.73	6.1	6.7	-1.51	7.15689677848177	-6.08	0.0016	0.0039	-1.1
CG5258	NHP2	FBgn0029148	NHP2	2	7.85	8.13	7.03	6.61	-1.17	7.40752183473643	-6.07	0.0016	0.0039	-1.11
CG3595	sqh	FBgn0003514	sqh	3	5.29	5.6	6.37	6.58	1.03	5.95895373154693	5.92	0.0015	0.0038	-1.13
CG8273	Son	FBgn0037716	Son	1	5.14	4.91	3.9	3.82	-1.16	4.44227252986825	-5.85	0.0016	0.004	-1.19
CG4557	CG4557	FBgn0029912	CG4557	1	0.95	0.89	2.74	3.25	2.07	1.95730303821116	5.83	0.0017	0.004	-1.21
CG15561	CG15561	FBgn0039829	CG15561	1	4.34	4.08	2.82	2.45	-1.57	3.42063756369138	-5.8	0.0017	0.0041	-1.24
CG32278	CG32278	FBgn0052278	CG32278	1	7.06	7.69	6.03	5.78	-1.47	6.64052162084895	-5.92	0.0018	0.0042	-1.24
CG10305	RpS26	FBgn0261597	RpS26	1	5.25	4.99	4	4.02	-1.11	4.56458723587619	-5.78	0.0017	0.0041	-1.26
CG4913	ear	FBgn0026441	ear	3	4.71	5.18	3.47	3.59	-1.42	4.23728524341908	-5.76	0.0018	0.0042	-1.27
CG17359	CG17359	FBgn0036396	CG17359	1	2.85	3.56	1.11	0.89	-2.2	2.10396712509641	-5.76	0.0018	0.0042	-1.27
CG10191	Poc1	FBgn0036354	Poc1	1	0.95	0.89	2.7	3.03	1.94	1.89259068514595	5.72	0.0018	0.0043	-1.31
CG5174	CG5174	FBgn0034345	CG5174	1	4.22	4.49	2.97	3.06	-1.34	3.68315644119894	-5.67	0.0019	0.0044	-1.35
CG15442	RpL27A	FBgn0285948	RpL27A	3	8.31	7.87	6.44	6.96	-1.38	7.39362681668302	-5.75	0.002	0.0047	-1.39
CG7808	RpS8	FBgn0039713	RpS8	6	6.8	6.36	5.04	5.47	-1.32	5.91826928310267	-5.73	0.0021	0.0048	-1.41
CG17170	su(f)	FBgn0003559	su(f)	1	5.35	5.21	4.39	4.23	-0.97	4.79529441323576	-5.57	0.0021	0.0048	-1.45
CG7556	CG7556	FBgn0030990	CG7556	1	0.95	2.02	3.85	3.9	2.39	2.67782175564376	5.66	0.0022	0.005	-1.47
CG2331	TER94	FBgn0286784	TER94	1	0.95	0.89	2.65	3.29	2.05	1.94797223462775	5.47	0.0022	0.0051	-1.55
CG7111	Rack1	FBgn0020618	Rack1	4	5.89	6.06	5.15	5.18	-0.81	5.5708012145286	-5.46	0.0023	0.0051	-1.56
CG14207	CG14207	FBgn0031037	CG14207	1	1.74	1.89	3.74	3.25	1.68	2.65442701189247	5.45	0.0023	0.0051	-1.57
CG8415	RpS23	FBgn0033912	RpS23	2	5.99	5.6	4.16	4.67	-1.38	5.10359162246546	-5.54	0.0024	0.0054	-1.59
CG6937	CG6937	FBgn0038989	CG6937	2	5.62	5.95	4.87	4.8	-0.95	5.31110491956913	-5.42	0.0023	0.0052	-1.59
CG4759	RpL27	FBgn0039359	RpL27	3	8.01	7.7	6.44	6.94	-1.17	7.27412188883798	-5.36	0.0028	0.0062	-1.75
CG10161	eIF3d1	FBgn0040227	eIF3d1	1	2.14	2.24	3.45	3.73	1.4	2.89032676025578	5.25	0.0027	0.006	-1.76
CG18497	spen	FBgn0016977	spen	1	4.56	4.75	3.48	2.89	-1.47	3.92019975865421	-5.22	0.0028	0.0061	-1.8
CG9412	rin	FBgn0015778	rin	4	5.39	5.43	4.53	4.64	-0.82	4.99720917761191	-5.19	0.0028	0.0062	-1.82
CG6510	RpL18A	FBgn0010409	RpL18A	2	5.17	5	4.19	3.96	-1.02	4.57906287987833	-5.19	0.0028	0.0062	-1.82
CG10077	CG10077	FBgn0035720	CG10077	2	4.85	4.59	5.59	5.59	0.87	5.15525856933143	5.18	0.0029	0.0062	-1.83
CG5436	Hsp68	FBgn0001230	Hsp68	2	3.05	3.99	5.28	5.41	1.83	4.43157789824676	5.27	0.003	0.0065	-1.84
CG7597	Cdk12	FBgn0037093	Cdk12	3	5.6	5.5	4.8	4.74	-0.78	5.15966670964392	-5.17	0.0029	0.0063	-1.85
CG3178	Rrp1	FBgn0004584	Rrp1	3	4.57	5.27	3.43	3.17	-1.62	4.11177221947822	-5.26	0.0031	0.0065	-1.85
CG11180	CG11180	FBgn0034528	CG11180	1	3.35	3.43	2.03	2.08	-1.34	2.72304917764062	-5.11	0.0031	0.0065	-1.9
CG13625	CG13625	FBgn0039210	CG13625	2	5.09	5.07	3.82	3	-1.67	4.24354747099356	-5.19	0.0032	0.0068	-1.91
CG4035	eIF4E1	FBgn0015218	eIF4E1	1	2.49	2.08	3.8	3.64	1.43	3.00186195411831	5.08	0.0031	0.0066	-1.94
CG1263	RpL8	FBgn0261602	RpL8	2	7	6.45	5.17	5.63	-1.33	6.06348694625379	-5.16	0.0033	0.0069	-1.94
CG6815	bor	FBgn0040237	bor	5	4.33	4.83	5.69	6.22	1.37	5.26688310265765	5.08	0.0036	0.0073	-2.02
CG18174	Rpn11	FBgn0028694	Rpn11	2	5.1	5.04	5.74	5.98	0.79	5.46387822160756	4.99	0.0034	0.0071	-2.03
CG10423	RpS27	FBgn0039300	RpS27	2	5.23	5.23	5.97	5.88	0.7	5.57839471358225	4.98	0.0034	0.0071	-2.04
CG14788	Ns3	FBgn0266284	Ns3	2	1.95	2.43	3.55	3.95	1.56	2.97003913453471	4.98	0.0035	0.0071	-2.04
CG8715	lig	FBgn0020279	lig	2	4.99	5.34	4.11	4.21	-1.01	4.66489222781198	-4.96	0.0035	0.0072	-2.06
CG6226	Fkbp39	FBgn0013269	Fkbp39	3	6.94	6.31	5.52	5.3	-1.22	6.01548570971809	-5	0.0038	0.0078	-2.11
CG7939	RpL32	FBgn0002626	RpL32	1	7.85	7.65	5.07	6.32	-2.05	6.72286793909607	-4.93	0.004	0.0082	-2.17
CG11276	RpS4	FBgn0011284	RpS4	4	5.69	5.77	4.96	5.08	-0.71	5.37580113443033	-4.8	0.0041	0.0082	-2.23
CG10811	eIF4G1	FBgn0023213	eIF4G1	4	4.19	4.62	5.33	5.52	1.02	4.9167092004118	4.79	0.0041	0.0082	-2.23
CG6050	mEFTu1	FBgn0024556	mEFTu1	1	3.76	4.39	2.5	2.69	-1.48	3.33493531003174	-4.77	0.0042	0.0084	-2.26
CG3203	RpL17	FBgn0029897	RpL17	1	4.86	4.82	3.63	3.97	-1.04	4.31669952840944	-4.76	0.0042	0.0084	-2.27
CG2746	RpL19	FBgn0285950	RpL19	1	5.44	5.19	3.21	4.12	-1.65	4.48845361322463	-4.79	0.0046	0.0091	-2.32
CG33553	NA	NA	NA	2	4.82	4.93	3.05	3.79	-1.45	4.1460838530143	-4.73	0.0048	0.0095	-2.38
CG5886	CG5886	FBgn0039379	CG5886	2	4.08	3.66	2.67	2.49	-1.29	3.22446136401846	-4.65	0.0047	0.0092	-2.38
CG3947	Pex16	FBgn0037019	Pex16	1	3.54	2.43	5.02	4.79	1.92	3.94475019576849	4.69	0.005	0.0098	-2.42
CG7843	Ars2	FBgn0033062	Ars2	3	4.9	4.86	4	4.07	-0.84	4.45809245513822	-4.57	0.0051	0.0099	-2.48
CG1691	Imp	FBgn0285926	Imp	10	7.18	7	6.46	6.48	-0.62	6.78020576176618	-4.48	0.0055	0.011	-2.57
CG13887	CG13887	FBgn0035165	CG13887	1	1.58	2.75	4.01	4.54	2.11	3.221507961223	4.52	0.0059	0.011	-2.6
CG17489	RpL5	FBgn0064225	RpL5	1	4.44	4.79	3.44	3.65	-1.07	4.07973747355717	-4.45	0.0057	0.011	-2.61
CG5062	CG5062	FBgn0029747	CG5062	1	3.9	2.29	0.48	0.29	-2.71	1.74066328166769	-4.48	0.0061	0.012	-2.64
CG12819	sle	FBgn0037810	sle	5	6.14	5.99	5.4	5.46	-0.64	5.74697470480847	-4.41	0.0059	0.011	-2.65
CG15784	CG15784	FBgn0029766	CG15784	7	8.83	8.1	7.42	7.23	-1.14	7.89294377212572	-4.47	0.0062	0.012	-2.65
CG2671	l(2)gl	FBgn0002121	l(2)gl	1	0.95	0.89	3.15	2.33	1.82	1.83257237079956	4.4	0.0059	0.011	-2.66
CG14648	lost	FBgn0263594	lost	5	4.34	4.61	5.3	5.23	0.79	4.87195285851073	4.39	0.006	0.011	-2.68
CG1676	cactin	FBgn0031114	cactin	3	5.26	5.05	4.42	4.14	-0.87	4.71670650047363	-4.38	0.0061	0.011	-2.68
CG4274	fzy	FBgn0001086	fzy	1	0.95	2.43	3.94	4.14	2.35	2.8649120016959	4.44	0.0063	0.012	-2.68
CG4170	vig	FBgn0024183	vig	4	3.27	4.43	5.56	5.69	1.77	4.73783119732502	4.44	0.0063	0.012	-2.68
CG4817	Ssrp	FBgn0010278	Ssrp	4	6.7	6.13	5.48	5.03	-1.15	5.83556840426701	-4.41	0.0065	0.012	-2.72
CG2158	Nup50	FBgn0033264	Nup50	7	5.32	5.94	6.58	6.83	1.07	6.16634725898024	4.4	0.0066	0.012	-2.73
CG6292	CycT	FBgn0025455	CycT	1	6.07	6.5	5.52	5.21	-0.92	5.82441283475922	-4.33	0.007	0.013	-2.8
CG8280	eEF1alpha1	FBgn0284245	eEF1alpha1	10	8.24	8.41	8.79	9.1	0.62	8.63429513292756	4.32	0.0071	0.013	-2.82
CG17521	RpL10	FBgn0024733	RpL10	2	5.39	5.17	4.5	4.6	-0.73	4.91610074731664	-4.22	0.0072	0.013	-2.87
CG3983	Ns1	FBgn0038473	Ns1	5	5.7	6.27	4.91	5.09	-0.98	5.49436286704103	-4.27	0.0075	0.014	-2.87
CG41099	CG41099	FBgn0039955	CG41099	3	4.76	5.69	6.59	6.55	1.34	5.89494826174553	4.22	0.0079	0.014	-2.93
CG11856	Nup358	FBgn0039302	Nup358	25	7.08	7.42	7.9	7.88	0.64	7.5695843575838	4.18	0.0077	0.014	-2.94
CG4863	RpL3	FBgn0020910	RpL3	8	7.86	7.6	6.87	7.17	-0.71	7.37438690643316	-4.2	0.008	0.014	-2.94
CG7518	CG7518	FBgn0038108	CG7518	6	3.94	3.99	4.74	4.76	0.79	4.3552178672001	4.14	0.0077	0.014	-2.95
CG3335	CG3335	FBgn0036018	CG3335	1	3.87	3.56	2.75	2.29	-1.2	3.11702311985894	-4.02	0.0088	0.016	-3.1
CG5939	Prm	FBgn0003149	Prm	5	3.68	3.75	4.46	4.86	0.94	4.18917514621216	4.01	0.0089	0.016	-3.11
CG16788	RnpS1	FBgn0037707	RnpS1	2	4.82	5.27	3.52	4.14	-1.21	4.43707620547364	-4.05	0.0093	0.016	-3.12
CG34387	futsch	FBgn0259108	futsch	1	5.99	5.02	4.05	2.89	-2.03	4.48944717453887	-4.04	0.0094	0.016	-3.13
CG9754	Panx	FBgn0034617	Panx	12	7.87	7.88	7.4	7	-0.67	7.53891549283645	-4.03	0.0095	0.016	-3.14
CG11660	RIOK1	FBgn0036187	RIOK1	5	5.52	5.29	5.98	6.06	0.62	5.71310301358208	3.98	0.0092	0.016	-3.15
CG7421	Nopp140	FBgn0037137	Nopp140	2	4.92	4.52	3.85	3.36	-1.11	4.16311913647903	-3.99	0.0093	0.016	-3.15
CG6838	ArfGAP3	FBgn0037182	ArfGAP3	2	3.33	2.13	4.4	4.54	1.74	3.59886096094121	3.99	0.0099	0.017	-3.19
CG10071	RpL29	FBgn0016726	RpL29	1	5.55	6.32	4.89	4.78	-1.1	5.38636122243117	-3.96	0.01	0.017	-3.22
CG7065	CG7065	FBgn0030091	CG7065	16	6.98	7.37	6.23	6.55	-0.79	6.78317063803928	-3.94	0.01	0.018	-3.25
CG32031	Argk	FBgn0000116	Argk	1	1.74	1.75	2.77	3.44	1.36	2.42577257870213	3.88	0.01	0.017	-3.26
CG6311	Edc3	FBgn0036735	Edc3	10	5.67	5.97	6.37	6.62	0.67	6.15901449907483	3.88	0.01	0.017	-3.26
CG1677	CG1677	FBgn0029941	CG1677	1	4.54	3.75	2.93	2.63	-1.36	3.46396628748684	-3.92	0.011	0.018	-3.26
CG6621	CG6621	FBgn0037855	CG6621	2	3.6	3.36	1.61	2.45	-1.45	2.75575311069889	-3.9	0.011	0.018	-3.28
CG2092	scra	FBgn0261385	scra	9	6.36	6.24	5.76	5.8	-0.52	6.03852064646667	-3.81	0.011	0.018	-3.34
CG1913	alphaTub84B	FBgn0003884	alphaTub84B	2	2.08	2.6	3.52	3.43	1.14	2.90786339024977	3.81	0.011	0.018	-3.35
CG11583	CG11583	FBgn0035524	CG11583	1	5.06	5.86	4.24	4.4	-1.14	4.8901429252775	-3.84	0.011	0.019	-3.36
CG2706	fs(1)Yb	FBgn0000928	fs(1)Yb	51	11.53	11.42	10.94	10.25	-0.88	11.0334617736919	-3.83	0.012	0.019	-3.37
CG11183	DCP1	FBgn0034921	DCP1	5	4.18	4.36	5.07	4.88	0.7	4.62321516932569	3.7	0.012	0.02	-3.48
CG3849	Lasp	FBgn0063485	Lasp	1	4.44	3.81	2.36	3.07	-1.4	3.42064362884195	-3.74	0.013	0.021	-3.48
CG17255	nocte	FBgn0261710	nocte	10	6.66	6.63	6.22	6.1	-0.49	6.40102946738477	-3.68	0.013	0.021	-3.51
CG11266	Caper	FBgn0031883	Caper	7	7.76	8.53	6.96	7.27	-1.03	7.6313857387573	-3.69	0.013	0.022	-3.53
CG30404	Tango11	FBgn0050404	Tango11	1	0.95	1.52	2.56	2.56	1.32	1.89818918949253	3.61	0.014	0.022	-3.58
CG11563	CG11563	FBgn0039868	CG11563	3	7.81	8.4	7.41	7.08	-0.86	7.67404700187743	-3.64	0.014	0.023	-3.6
CG10986	g	FBgn0001087	g	5	5.83	6.35	5.16	4.04	-1.49	5.34719068570942	-3.64	0.014	0.023	-3.6
CG1673	CG1673	FBgn0030482	CG1673	1	1.08	2.68	3.77	4.07	2.04	2.89928780812296	3.61	0.015	0.024	-3.63
CG6711	Taf2	FBgn0011836	Taf2	2	4.61	5.18	4.06	3.5	-1.12	4.33826253807824	-3.56	0.015	0.025	-3.69
CG2238	eEF2	FBgn0000559	eEF2	2	5.09	5.4	4.58	4.64	-0.64	4.92707869557882	-3.47	0.016	0.026	-3.76
CG5654	yps	FBgn0022959	yps	2	2.19	2.24	3.07	3.21	0.92	2.67892187298372	3.47	0.016	0.026	-3.77
CG12019	Cdc37	FBgn0011573	Cdc37	4	4.18	4.41	4.93	4.94	0.64	4.61509455118891	3.44	0.017	0.026	-3.81
CG11579	arm	FBgn0000117	arm	1	4.24	3.86	3.28	3.05	-0.88	3.60570235578965	-3.36	0.018	0.029	-3.9
CG10267	Zif	FBgn0037446	Zif	1	1.82	2.29	0.78	0.76	-1.28	1.41177105321713	-3.3	0.019	0.031	-3.98
CG10279	Rm62	FBgn0003261	Rm62	5	5.92	5.93	5.45	5.51	-0.45	5.70258311395418	-3.26	0.02	0.032	-4.03
CG5170	Dp1	FBgn0027835	Dp1	1	2.19	1.96	1.03	0.72	-1.2	1.47262140131574	-3.21	0.021	0.034	-4.09
CG5064	Srp68	FBgn0035947	Srp68	1	0.95	0.89	1.88	2.89	1.47	1.65460371750214	3.19	0.022	0.035	-4.13
CG4464	RpS19a	FBgn0010412	RpS19a	2	2.45	2.79	3.35	3.73	0.92	3.07793707876934	3.17	0.023	0.035	-4.15
CG4119	CG4119	FBgn0028474	CG4119	1	4.31	3.75	3.14	3.14	-0.89	3.58709379546855	-3.16	0.023	0.036	-4.17
CG3845	NAT1	FBgn0010488	NAT1	1	1.89	2.02	2.7	3.34	1.07	2.48485542851722	3.12	0.024	0.037	-4.21
CG8722	Nup44A	FBgn0033247	Nup44A	1	3.99	3.74	3.13	3.07	-0.76	3.48005666749155	-3.12	0.024	0.037	-4.21
CG4307	ATPsynO	FBgn0016691	ATPsynO	2	4.7	4.33	3.81	3.77	-0.72	4.15252146450159	-3.12	0.024	0.037	-4.21
CG15535	CG15535	FBgn0039764	CG15535	2	5.46	6.44	5.02	4.66	-1.11	5.39467485501567	-3.13	0.025	0.038	-4.22
CG8931	Slc25A46a	FBgn0030717	Slc25A46a	1	4.06	3.43	2.58	2.91	-1	3.24661980000728	-3.09	0.025	0.038	-4.25
CG6509	Dlg5	FBgn0032363	Dlg5	1	0.95	0.89	1.83	2.85	1.42	1.63149215531148	3.06	0.026	0.039	-4.28
CG5166	Atx2	FBgn0041188	Atx2	3	3.33	3.26	3.87	4.22	0.75	3.67074732960217	3.05	0.026	0.04	-4.31
CG1341	Rpt1	FBgn0028687	Rpt1	4	4.42	4.28	4.85	4.93	0.54	4.62204068637751	3.02	0.027	0.041	-4.35
CG6543	Echs1	FBgn0033879	Echs1	2	4.3	4.09	4.69	4.88	0.59	4.49142002056899	2.96	0.029	0.044	-4.43
CG4620	unk	FBgn0004395	unk	2	2.78	2.52	3.43	3.39	0.76	3.03097505921343	2.95	0.029	0.044	-4.43
CG11881	dgt6	FBgn0039638	dgt6	3	4.14	3.58	4.56	4.7	0.77	4.24615723879614	2.94	0.03	0.045	-4.45
CG3421	RhoGAP93B	FBgn0038853	RhoGAP93B	1	4.27	4.45	4.8	5.15	0.61	4.66888047546817	2.92	0.03	0.045	-4.47
CG1274	Jafrac2	FBgn0040308	Jafrac2	2	5.11	5.58	4.82	4.43	-0.72	4.98493550678209	-2.93	0.032	0.047	-4.48
CG33100	eIF4EHP	FBgn0053100	eIF4EHP	1	2.49	2.39	3.05	3.77	0.97	2.92361907328526	2.89	0.031	0.047	-4.51
CG1412	RhoGAP19D	FBgn0031118	RhoGAP19D	2	4.41	4.02	3.32	3.61	-0.75	3.83905603958107	-2.88	0.032	0.047	-4.53
CG9080	Listericin	FBgn0033593	Listericin	1	6.38	6.18	5.74	4.59	-1.11	5.72296539218325	-2.87	0.034	0.05	-4.56
CG17081	Cep135	FBgn0036480	Cep135	1	5.66	4.91	4.16	4.6	-0.91	4.83210568203998	-2.87	0.034	0.05	-4.56
CG6920	Blm	FBgn0002906	Blm	1	3.76	3.89	3.27	2.76	-0.81	3.42160832332072	-2.85	0.033	0.049	-4.57
CG4494	smt3	FBgn0264922	smt3	1	4.35	4.57	3.94	3.78	-0.6	4.16276275457824	-2.75	0.037	0.055	-4.7
CG1101	Ref1	FBgn0010774	Ref1	4	5.45	5.46	5.76	5.94	0.39	5.65258544801542	2.67	0.041	0.06	-4.81
CG14641	CG14641	FBgn0037220	CG14641	1	2.02	1.89	1.15	-0.07	-1.41	1.24862230345568	-2.65	0.044	0.064	-4.85
CG42768	Msp300	FBgn0261836	Msp300	1	3.49	3.81	2.85	0.85	-1.8	2.74874221389656	-2.65	0.044	0.064	-4.85
CG4211	nonA	FBgn0004227	nonA	2	2.14	2.52	1.6	1.01	-1.02	1.81576903751383	-2.61	0.045	0.064	-4.89
CG7434	RpL22	FBgn0015288	RpL22	3	5.21	5.21	4.65	4.88	-0.44	4.98622638363318	-2.59	0.046	0.066	-4.92
CG11416	uri	FBgn0035025	uri	1	1.66	2.34	2.93	2.86	0.9	2.44850647404582	2.57	0.047	0.067	-4.95
CG5175	kuk	FBgn0038476	kuk	5	5.41	6.34	6.66	6.73	0.82	6.28423003890494	2.58	0.048	0.069	-4.95
CG1483	Map205	FBgn0002645	Map205	3	2.89	2.92	3.38	3.84	0.71	3.25903979639834	2.55	0.048	0.068	-4.97
CG18740	mor	FBgn0002783	mor	1	0.95	1.52	-0.39	0.29	-1.29	0.591926634387153	-2.52	0.05	0.071	-5.01
CG12775	RpL21	FBgn0032987	RpL21	2	4.53	4.12	3.06	3.84	-0.87	3.88561243695037	-2.53	0.051	0.072	-5.01
CG10686	tral	FBgn0041775	tral	1	0.95	1.6	2.35	2.17	0.98	1.76824081793442	2.51	0.05	0.071	-5.02
CG8103	Mi-2	FBgn0262519	Mi-2	2	3.27	3.39	2.48	2.83	-0.67	2.99334111338299	-2.49	0.052	0.073	-5.06
CG10260	PI4KIIIalpha	FBgn0267350	PI4KIIIalpha	1	3.64	3.84	3.26	2.92	-0.65	3.41742543806302	-2.47	0.053	0.074	-5.08
CG18361	dsh	FBgn0000499	dsh	1	1.95	2.72	3.05	3.44	0.91	2.78974234264348	2.47	0.055	0.077	-5.09
CG3265	Eb1	FBgn0027066	Eb1	2	4.25	4.55	4.77	5.03	0.5	4.64943414338886	2.38	0.059	0.083	-5.2
CG1017	Mfap1	FBgn0035294	Mfap1	1	2.08	0.89	0.11	0.29	-1.29	0.841926634370027	-2.33	0.063	0.088	-5.27
CG17569	gry	FBgn0286567	gry	1	2.54	2.19	-0.17	1.74	-1.58	1.57405102194794	-2.27	0.071	0.098	-5.37
CG6182	TBC1d7	FBgn0039158	TBC1d7	1	2.02	2.43	3.19	2.74	0.74	2.59325020922143	2.26	0.07	0.097	-5.37
CG5841	mib1	FBgn0263601	mib1	1	0.95	0.89	-0.97	0.18	-1.32	0.263420723528433	-2.25	0.071	0.098	-5.39
CG8948	Graf	FBgn0030685	Graf	4	5.93	5.99	6.22	6.29	0.29	6.10913321561133	2.21	0.074	0.1	-5.43
CG9765	tacc	FBgn0026620	tacc	3	4.73	4.72	4.4	4.22	-0.41	4.51872614109297	-2.19	0.076	0.1	-5.46
CG11811	CG11811	FBgn0036099	CG11811	1	2.4	2.68	2.05	0.76	-1.14	1.97236838567523	-2.2	0.078	0.11	-5.46
CG3584	qkr58E-3	FBgn0022984	qkr58E-3	2	5.26	4.3	4.24	3.01	-1.15	4.20448317468831	-2.2	0.078	0.11	-5.46
CG5655	Rsf1	FBgn0011305	Rsf1	1	3.58	2.29	2.2	0.97	-1.35	2.25927745601159	-2.16	0.082	0.11	-5.52
CG34401	CG34401	FBgn0085430	CG34401	1	7.4	5.79	5.83	4.41	-1.47	5.85625877606536	-2.15	0.082	0.11	-5.52
CG13375	CG13375	FBgn0040370	CG13375	1	8.75	7.96	7.96	6.47	-1.14	7.78494421550563	-2.14	0.084	0.11	-5.54
CG6061	mip120	FBgn0033846	mip120	1	2.3	3.54	2	1.78	-1.03	2.40695368398357	-2.13	0.085	0.11	-5.55
CG6995	Saf-B	FBgn0039229	Saf-B	9	5.99	6.03	5.76	5.68	-0.29	5.86536239254831	-2.12	0.084	0.11	-5.56
CG30122	CG30122	FBgn0050122	CG30122	1	1.49	0.89	-0.52	0.52	-1.19	0.596509590081173	-2.1	0.086	0.11	-5.59
CG9281	CG9281	FBgn0030672	CG9281	1	4.12	3.74	3.37	3.43	-0.52	3.66664462123905	-2.09	0.088	0.12	-5.61
CG42232	CG42232	FBgn0250754	CG42232	1	0.95	0.89	-0.02	0.01	-0.93	0.458318670499388	-2.07	0.09	0.12	-5.63
CG5874	Nelf-A	FBgn0038872	Nelf-A	1	2.08	2.19	1.07	1.64	-0.78	1.74479369805905	-2.04	0.092	0.12	-5.66
CG16901	sqd	FBgn0263396	sqd	1	3.45	2.79	2.68	1.78	-0.88	2.67615380783355	-2.04	0.096	0.13	-5.68
CG10318	NC2alpha	FBgn0034650	NC2alpha	2	2.7	3.77	3.91	4.24	0.84	3.65499186733559	2.03	0.097	0.13	-5.69
CG10522	sti	FBgn0002466	sti	1	4.17	3.1	3.08	2.27	-0.96	3.1550538450413	-2	0.1	0.13	-5.73
CG14442	CG14442	FBgn0029893	CG14442	1	1.4	0.89	0.2	0.35	-0.87	0.708374334307934	-1.93	0.11	0.14	-5.82
CG13671	CG13671	FBgn0035867	CG13671	1	2.3	2.29	1.93	1.01	-0.82	1.88311041171402	-1.92	0.11	0.14	-5.83
CG14307	fru	FBgn0004652	fru	1	3.9	2.75	2.78	1.95	-0.96	2.84707967815211	-1.89	0.12	0.15	-5.87
CG43861	CG43861	FBgn0264443	CG43861	1	3.47	2.24	1.03	2.32	-1.18	2.26287782945728	-1.88	0.12	0.15	-5.88
CG18005	beag	FBgn0037660	beag	1	1.66	1.52	0.88	0.89	-0.7	1.23923486886691	-1.86	0.12	0.15	-5.9
CG1404	Ran	FBgn0020255	Ran	3	6.05	5.78	6.11	6.34	0.31	6.06998955516841	1.82	0.12	0.16	-5.97
CG33106	mask	FBgn0043884	mask	1	0.95	0.89	1.48	1.72	0.68	1.26119469674928	1.78	0.13	0.17	-6.01
CG6341	eEF1beta	FBgn0028737	eEF1beta	1	1.74	0.89	2.2	1.95	0.76	1.69484907826088	1.75	0.14	0.18	-6.06
CG2684	lds	FBgn0002542	lds	1	2.82	3.84	3.94	4.08	0.68	3.66847715037974	1.75	0.14	0.18	-6.06
CG4954	eIF3c	FBgn0034258	eIF3c	1	4.73	4.53	4.87	5.01	0.31	4.78494179998933	1.72	0.14	0.18	-6.1
CG6501	Ns2	FBgn0034243	Ns2	1	1.74	2.75	0.93	1.78	-0.89	1.80285040940013	-1.69	0.15	0.19	-6.13
CG9748	bel	FBgn0263231	bel	4	5.86	5.58	5.31	5.54	-0.29	5.57116978652868	-1.64	0.16	0.2	-6.19
CG4429	eIF4H1	FBgn0262734	eIF4H1	3	3.42	4.23	4.19	4.6	0.57	4.10991562614769	1.65	0.16	0.2	-6.19
CG4878	eIF3b	FBgn0034237	eIF3b	1	1.4	1.68	2.09	2.08	0.55	1.81378075375384	1.61	0.16	0.21	-6.24
CG8597	lark	FBgn0011640	lark	1	1.49	1.02	2.17	1.64	0.65	1.58241007255972	1.6	0.17	0.21	-6.25
CG2910	nito	FBgn0027548	nito	2	1.95	1.89	1.48	1.25	-0.56	1.64307407598426	-1.6	0.17	0.21	-6.25
CG5374	CCT1	FBgn0003676	CCT1	3	4.6	4.88	4.23	4.55	-0.35	4.56815986081741	-1.59	0.17	0.21	-6.26
CG4618	CHMP2B	FBgn0035589	CHMP2B	1	4.86	5.04	4.76	4.57	-0.29	4.80615352538735	-1.59	0.17	0.21	-6.27
CG6944	Lam	FBgn0002525	Lam	4	5.61	6.08	6.1	6.22	0.31	6.00234555313155	1.56	0.18	0.22	-6.3
CG8828	dgt5	FBgn0033740	dgt5	1	4.35	4.3	3.85	4.12	-0.34	4.15728139905508	-1.55	0.18	0.22	-6.31
CG7622	RpL36	FBgn0002579	RpL36	1	3.56	2.52	2.33	2.46	-0.64	2.71751502964229	-1.55	0.18	0.22	-6.32
CG6143	Pep	FBgn0004401	Pep	2	4.63	4.05	4.1	3.63	-0.48	4.10188763967607	-1.54	0.18	0.23	-6.33
CG4651	RpL13	FBgn0011272	RpL13	2	4.22	4.17	3.94	3.81	-0.32	4.03700006383464	-1.52	0.18	0.23	-6.35
CG1977	alpha-Spec	FBgn0250789	alpha-Spec	1	2.85	1.68	1.88	0.89	-0.88	1.82625778769167	-1.52	0.19	0.23	-6.35
CG12359	Ulp1	FBgn0027603	Ulp1	1	0.95	2.13	1.96	2.75	0.81	1.94789524543251	1.49	0.2	0.24	-6.39
CG4944	cib	FBgn0026084	cib	2	4.54	4.29	4.54	4.95	0.33	4.58103088667106	1.47	0.2	0.24	-6.41
CG42250	lqfR	FBgn0261279	lqfR	2	4.3	4.08	3.93	3.8	-0.32	4.02595308236614	-1.46	0.2	0.24	-6.42
CG2691	CG2691	FBgn0030504	CG2691	1	3.82	4.6	3.91	3.5	-0.5	3.95689839648572	-1.45	0.2	0.25	-6.43
CG2099	RpL35A	FBgn0037328	RpL35A	3	6.4	6.18	5.5	6.27	-0.41	6.08779566290337	-1.45	0.21	0.25	-6.44
CG6382	eRF3	FBgn0020443	eRF3	2	4.5	5.02	5.12	5.05	0.32	4.92600571076358	1.44	0.21	0.25	-6.45
CG11030	CG11030	FBgn0031736	CG11030	1	2.4	2.52	2.07	1.99	-0.43	2.24496346682173	-1.43	0.21	0.25	-6.46
CG43443	hts	FBgn0263391	hts	3	5.81	5.84	5.53	5.7	-0.21	5.71992876042477	-1.43	0.21	0.25	-6.46
CG8912	Psi	FBgn0014870	Psi	1	2.14	3.31	2.07	2.07	-0.66	2.3967404318097	-1.42	0.21	0.25	-6.47
CG14438	CG14438	FBgn0029899	CG14438	2	2.14	1.89	1.69	1.32	-0.51	1.75923021814982	-1.41	0.21	0.25	-6.48
CG4806	CG4806	FBgn0260456	CG4806	1	3.42	2.29	2.55	1.69	-0.74	2.48882631171828	-1.41	0.22	0.26	-6.48
CG16944	sesB	FBgn0003360	sesB	5	7.48	7.34	6.94	7.36	-0.26	7.28012936885911	-1.41	0.22	0.26	-6.49
CG4046	RpS16	FBgn0034743	RpS16	1	3.47	3.48	3.25	3.02	-0.34	3.30504204913909	-1.36	0.23	0.27	-6.55
CG6998	ctp	FBgn0011760	ctp	1	1.49	3.41	1.2	1.81	-0.95	1.9770629643704	-1.35	0.23	0.28	-6.56
CG7878	CG7878	FBgn0037549	CG7878	4	3.3	4.51	4.33	4.64	0.58	4.19456032056193	1.33	0.24	0.28	-6.58
CG1100	Rpn5	FBgn0028690	Rpn5	4	5.67	5.93	5.48	5.68	-0.22	5.68905230072302	-1.31	0.24	0.28	-6.6
CG10333	CG10333	FBgn0032690	CG10333	2	4.05	3.24	3.09	3.29	-0.46	3.41597063518908	-1.31	0.25	0.29	-6.6
CG6422	Ythdf	FBgn0039261	Ythdf	2	4.02	4.31	3.7	4.01	-0.31	4.00971137033018	-1.27	0.26	0.3	-6.65
CG3661	RpL23	FBgn0010078	RpL23	1	2.49	1.68	0.73	1.99	-0.73	1.72236838568133	-1.27	0.26	0.3	-6.66
CG4389	Mtpalpha	FBgn0028479	Mtpalpha	4	6.86	6.81	6.66	6.69	-0.16	6.75522720427444	-1.26	0.26	0.3	-6.66
CG10777	mahe	FBgn0029979	mahe	1	2.25	1.89	2.48	2.43	0.39	2.26461592549546	1.24	0.27	0.31	-6.69
CG3606	caz	FBgn0285954	caz	4	3.52	3.29	3.42	4.23	0.42	3.61211955617627	1.22	0.27	0.32	-6.71
CG12396	Nnp-1	FBgn0022069	Nnp-1	1	1.82	1.82	0.61	1.83	-0.6	1.51939620737812	-1.17	0.29	0.34	-6.77
CG9191	Klp61F	FBgn0004378	Klp61F	2	3.97	2.39	3.77	3.84	0.63	3.49180645212539	1.16	0.3	0.34	-6.78
CG45784	Myo81F	FBgn0267431	Myo81F	1	3.6	0.89	2.03	0.01	-1.23	1.6320428023945	-1.11	0.32	0.36	-6.83
CG11148	Gyf	FBgn0039936	Gyf	1	6.04	5.28	5.53	5.13	-0.33	5.49772016645893	-1.1	0.32	0.37	-6.84
CG18495	Prosalpha1	FBgn0263121	Prosalpha1	1	1.4	1.43	1.88	1.67	0.36	1.59601245174694	1.02	0.35	0.4	-6.92
CG10119	LamC	FBgn0010397	LamC	2	5.06	2.79	5.46	4.09	0.85	4.34880576964655	1.01	0.36	0.41	-6.94
CG11505	Larp4B	FBgn0035424	Larp4B	1	2.54	3.94	3.59	3.88	0.5	3.48701853861096	0.99	0.37	0.42	-6.95
CG9805	eIF3a	FBgn0037249	eIF3a	6	5.69	5.8	5.75	6.05	0.16	5.82209741288604	0.96	0.38	0.43	-6.98
CG2207	Df31	FBgn0022893	Df31	3	4.97	5.07	5.14	5.19	0.15	5.09168700268276	0.95	0.38	0.43	-6.99
CG32555	RhoGAPp190	FBgn0026375	RhoGAPp190	1	0.95	1.13	1.03	1.95	0.45	1.26549587908937	0.95	0.38	0.43	-7
CG15792	zip	FBgn0265434	zip	1	1.74	2.68	2.4	2.81	0.39	2.40689404953918	0.93	0.4	0.45	-7.01
CG17471	PIP4K	FBgn0039924	PIP4K	1	0.95	2.43	1.86	0.01	-0.76	1.31313419174513	-0.92	0.4	0.45	-7.02
CG18214	trio	FBgn0024277	trio	1	0.95	0.89	0.11	0.85	-0.44	0.701519135147912	-0.92	0.4	0.45	-7.02
CG8929	CG8929	FBgn0034504	CG8929	3	2.99	3.36	2.87	2.98	-0.25	3.04925635166597	-0.91	0.4	0.45	-7.03
CG1651	Ank	FBgn0011747	Ank	1	1.58	1.43	-0.17	1.93	-0.62	1.19425759637559	-0.83	0.45	0.5	-7.11
CG44436	sno	FBgn0265630	sno	4	3.02	3.19	3.23	3.38	0.2	3.20372507211952	0.82	0.45	0.5	-7.12
CG5703	ND-24	FBgn0030853	ND-24	1	4.52	5.44	5.03	4.27	-0.33	4.81482546957909	-0.81	0.45	0.5	-7.12
CG5787	CG5787	FBgn0032454	CG5787	3	4.31	3.62	3.81	3.63	-0.25	3.8435949614581	-0.81	0.45	0.5	-7.12
CG4916	me31B	FBgn0004419	me31B	6	6.8	7.14	7.11	7.08	0.12	7.03414630368652	0.78	0.47	0.52	-7.15
CG9132	CG9132	FBgn0030791	CG9132	3	4.11	3.16	3.63	4.28	0.32	3.79263264991094	0.76	0.48	0.53	-7.16
CG12325	CG12325	FBgn0033557	CG12325	2	2.7	3.84	3.22	4.07	0.38	3.46092180559853	0.76	0.48	0.53	-7.16
CG5261	muc	FBgn0283658	muc	1	2.08	3.72	2.45	2.49	-0.43	2.68420938734911	-0.74	0.49	0.54	-7.17
CG5119	pAbp	FBgn0265297	pAbp	8	5.67	5.6	5.64	5.85	0.11	5.69008304861693	0.73	0.49	0.54	-7.18
CG6384	Cp190	FBgn0000283	Cp190	1	0.95	2.08	1.86	1.87	0.35	1.68976981217904	0.73	0.5	0.54	-7.19
CG8233	Rcd1	FBgn0033897	Rcd1	1	0.95	3.45	0.83	2.21	-0.68	1.86109636755566	-0.72	0.5	0.54	-7.19
CG5931	l(3)72Ab	FBgn0263599	l(3)72Ab	1	0.95	0.89	2.03	0.62	0.4	1.12228296328359	0.69	0.52	0.56	-7.22
CG2926	CG2926	FBgn0037344	CG2926	1	1.74	0.89	1.66	0.01	-0.48	1.07625104672502	-0.69	0.52	0.56	-7.22
CG7726	RpL11	FBgn0013325	RpL11	1	2.7	1.6	2.38	2.54	0.31	2.30764442644667	0.69	0.52	0.56	-7.22
CG9888	Fib	FBgn0003062	Fib	5	6.17	6.17	6.04	6.12	-0.09	6.12568444921009	-0.67	0.53	0.57	-7.23
CG11326	Tsp	FBgn0031850	Tsp	1	3.66	2.39	2.78	2.66	-0.31	2.87152854945851	-0.65	0.54	0.58	-7.25
CG3226	CG3226	FBgn0029882	CG3226	2	1.95	1.89	2.9	1.59	0.32	2.08360139790415	0.64	0.55	0.59	-7.25
CG3613	qkr58E-1	FBgn0022986	qkr58E-1	2	1.95	2.82	2.59	1.54	-0.32	2.22881299596331	-0.62	0.56	0.6	-7.27
CG7583	CtBP	FBgn0020496	CtBP	3	5.22	5.02	5.03	5.02	-0.1	5.07391937604638	-0.6	0.57	0.61	-7.28
CG3195	RpL12	FBgn0034968	RpL12	1	3.76	4.12	4.39	3.81	0.16	4.01797814536463	0.54	0.61	0.65	-7.32
CG6695	CG6695	FBgn0039215	CG6695	1	0.95	0.89	0.78	0.62	-0.22	0.811004838836598	-0.53	0.62	0.65	-7.32
CG10840	eIF5B	FBgn0026259	eIF5B	1	2.08	2.34	2.25	2.48	0.16	2.28680123126527	0.5	0.63	0.67	-7.34
CG8274	Mtor	FBgn0013756	Mtor	3	3.02	2.89	2.11	3.34	-0.23	2.84004321612896	-0.5	0.64	0.68	-7.34
CG3637	Cortactin	FBgn0025865	Cortactin	2	2.92	2.02	2.73	2.59	0.19	2.56421115207001	0.49	0.64	0.68	-7.35
CG4453	Nup153	FBgn0061200	Nup153	1	1.89	2.56	0.78	2.92	-0.37	2.03716172482067	-0.49	0.65	0.68	-7.35
CG13551	CG13551	FBgn0040660	CG13551	2	4.92	4.41	4.46	4.64	-0.11	4.60751094398149	-0.47	0.66	0.69	-7.36
CG1234	CG1234	FBgn0037489	CG1234	1	0.95	4.08	2.17	1.99	-0.43	2.29853530975361	-0.42	0.69	0.72	-7.38
CG1633	Jafrac1	FBgn0040309	Jafrac1	4	6.93	7.01	7.01	7.03	0.05	6.99554517691933	0.42	0.69	0.72	-7.39
CG16817	p23	FBgn0037728	p23	1	0.95	2.08	1.96	0.52	-0.28	1.37530006720892	-0.41	0.7	0.73	-7.39
CG8264	Bx42	FBgn0004856	Bx42	1	3.25	2.43	2.7	2.69	-0.14	2.76758445055872	-0.4	0.7	0.73	-7.39
CG13363	Hmt4-20	FBgn0025639	Hmt4-20	1	2.25	2.34	2.33	2.49	0.12	2.35144173026903	0.4	0.71	0.73	-7.4
CG1685	peng	FBgn0015527	peng	1	2.54	1.75	2.07	2.54	0.16	2.22609091692656	0.39	0.71	0.73	-7.4
CG8615	RpL18	FBgn0035753	RpL18	1	1.89	2.68	2.45	2.39	0.14	2.35203848289251	0.37	0.73	0.75	-7.41
CG10712	Chro	FBgn0044324	Chro	3	3.87	4.67	4.37	3.96	-0.1	4.21742501097663	-0.3	0.77	0.8	-7.43
CG16941	Sf3a1	FBgn0266917	Sf3a1	4	5.2	5.4	5.43	5.27	0.04	5.32397387019364	0.27	0.8	0.82	-7.44
CG5205	obe	FBgn0038344	obe	7	5.26	5.73	5.31	5.79	0.06	5.52135561282182	0.23	0.83	0.85	-7.46
CG8801	Non1	FBgn0028473	Non1	1	2.02	1.89	1.86	2.14	0.04	1.97580266020092	0.13	0.9	0.92	-7.48
CG40494	RhoGAP1A	FBgn0025836	RhoGAP1A	1	0.95	0.89	0.93	1.01	0.05	0.946492241769206	0.12	0.91	0.93	-7.48
CG6513	endos	FBgn0061515	endos	1	2.19	2.34	1.96	2.5	-0.04	2.24795556457172	-0.11	0.92	0.94	-7.48
CG8174	SRPK	FBgn0026370	SRPK	1	0.95	0.89	0.11	1.85	0.06	0.951519135137904	0.09	0.93	0.95	-7.48
CG1710	Hcf	FBgn0039904	Hcf	2	3.02	3.79	3.53	3.33	0.03	3.41776295742758	0.09	0.93	0.95	-7.48
CG1956	Rap1	FBgn0004636	Rap1	1	1.3	1.68	1.93	0.97	-0.04	1.47097850435105	-0.08	0.94	0.95	-7.48
CG9346	CG9346	FBgn0034572	CG9346	1	1.89	0.89	0.98	1.87	0.04	1.40668935731528	0.07	0.95	0.96	-7.48
CG10206	nop5	FBgn0026196	nop5	2	1.95	1.89	1.48	2.41	0.02	1.93360966657303	0.05	0.96	0.96	-7.48
CG3158	spn-E	FBgn0003483	spn-E	3	5.42	3.31	4.29	4.52	0.03	4.38566258873512	0.05	0.96	0.97	-7.49
CG8266	Sec31	FBgn0033339	Sec31	1	1.74	2.34	1.93	2.14	-0.01	2.03725893915009	-0.01	0.99	0.99	-7.49
CG31992	gw	FBgn0051992	gw	3	3.38	3.13	3.13	3.37	0	3.2528062896355	-0.01	0.99	0.99	-7.49
