## Supplementary material for "Daedalus and Gasz recruit Armitage to mitochondria, bringing piRNA precursors to the biogenesis machinery": Table S2

Accessions	Gene	GeneSymbol	Description	Unique_peptides	GASZ_1	GASZ_2	GASZ_3	ZsGreen_1	ZsGreen_2	ZsGreen_3	log2FC	P.Value	FDR
GASZ+BASU	NA	BASU-Gasz	NA	18	31.76	31.96	31.5	28.99	28.84	28.42	2.99	7.40E-07	0.001922311
CG5271	FBgn0003942	RpS27A	FBgn0003942	3	24.96	25.16	24.27	20.56	19.51	20.29	4.68	2.10E-06	0.002727603
CG46280	FBgn0283438	CG46280	FBgn0283438	5	22.84	22.74	22.6	19.62	19.53	19.86	3.05	5.20E-06	0.00450271
CG33332	FBgn0067629	CG33332	FBgn0067629	1	22.08	22.38	21.63	18.63	19.11	18.26	3.36	1.40E-05	0.00909201
CG7773	FBgn0025519	fidipidine	FBgn0025519	1	16.49	16.57	16.01	11.73	12.14	12.66	4.18	4.00E-05	0.020781738
CG14894	FBgn0038428	CG14894	FBgn0038428	3	22.21	22.1	21.46	19.13	19.15	19.69	2.6	6.90E-05	0.022224914
CG6756	FBgn0032397	Tom70	FBgn0032397	3	20.17	20.65	20.52	16.27	17.07	17.73	3.42	7.00E-05	0.022224914
CG4170	FBgn0024183	vig	FBgn0024183	2	20.82	20.88	21.87	18.17	18.43	18.38	2.87	7.20E-05	0.022224914
CG6479	FBgn0036710	CG6479	FBgn0036710	1	18.78	19.17	18.96	16.04	15	15.93	3.32	7.70E-05	0.022224914
CG10198	FBgn0039120	Nup98-96	FBgn0039120	2	20.62	20.83	20.49	17.6	17.75	16.17	3.48	9.50E-05	0.024678314
CG6422	FBgn0039261	Ythdf	FBgn0039261	1	20.03	20.47	19.27	16.64	14.23	15.24	4.55	1.20E-04	0.025977172
CG11856	FBgn0039302	Nup358	FBgn0039302	4	20.78	20.86	20.81	18.56	18.09	18.8	2.33	1.20E-04	0.025977172
CG8439	FBgn0010621	CCT5	FBgn0010621	1	18.31	18.61	18.21	14.69	15.02	15.88	3.18	1.70E-04	0.031543709
CG10423	FBgn0039300	RpS27	FBgn0039300	1	20.59	20.26	20.01	17.02	18.14	16.97	2.91	1.70E-04	0.031543709
CG8367	FBgn0000289	cg	FBgn0000289	2	20.18	20.64	20.05	17.38	17.76	18.31	2.47	2.50E-04	0.039729793
CG11844	FBgn0046214	vig2	FBgn0046214	3	22.04	21.99	21.71	18.41	18.97	20.08	2.76	2.60E-04	0.039729793
CG11710	FBgn0031115	CG11710	FBgn0031115	3	20.31	20.32	19.61	17.48	17.11	15.71	3.31	2.60E-04	0.039729793
CG3249	FBgn0263987	spoon	FBgn0263987	3	20.83	21.12	20.05	16.49	18.03	17.95	3.18	3.00E-04	0.043295287
CG6122	FBgn0004872	piwi	FBgn0004872	10	24.06	24.3	23.79	22.47	21.5	21.31	2.29	3.30E-04	0.043688881
CG16973	FBgn0010909	msn	FBgn0010909	3	21.67	21.69	21.62	16.74	18.22	19.34	3.56	3.40E-04	0.043688881
CG11513	FBgn0041164	armi	FBgn0041164	8	23.76	23.84	23.43	20.6	19.78	21.82	2.94	3.60E-04	0.043688881
CG6946	FBgn0259139	glo	FBgn0259139	2	21.15	20.9	21.12	19.31	19.32	18.67	1.95	3.70E-04	0.043688881
CG7838	FBgn0263855	BubR1	FBgn0263855	4	20.51	20.76	20.71	18.66	17.81	18.84	2.22	3.90E-04	0.044048249
CG1458	FBgn0062442	Cisd2	FBgn0062442	2	21.58	21.68	21.7	20.13	19.46	18.88	2.17	4.30E-04	0.046542434
CG7139	FBgn0027532	CG7139	FBgn0027532	2	19.9	20.34	20.71	18.26	18.34	18.21	2.04	4.60E-04	0.047797997
CG6493	FBgn0034246	Dcr-2	FBgn0034246	4	20.58	20.82	20.21	18.84	18	18.6	2.06	5.90E-04	0.058948198
CG10811	FBgn0023213	eIF4G1	FBgn0023213	2	19.02	19.17	19.4	14.18	16.54	16.32	3.52	6.30E-04	0.060613402
CG7439	FBgn0087035	AGO2	FBgn0087035	15	24.6	24.66	24.04	22.89	21.82	22.58	2.01	7.20E-04	0.066286577
CG30069	FBgn0050069	CG30069	FBgn0050069	2	18.95	19.14	18.93	16.12	17.1	16.99	2.27	7.40E-04	0.066286577
CG5205	FBgn0038344	obe	FBgn0038344	3	20.32	20.32	19.59	18.09	16.89	18.03	2.41	8.20E-04	0.069551784
CG1633	FBgn0040309	Jafrac1	FBgn0040309	3	21.23	21.65	21.08	17.79	18.79	19.69	2.56	8.30E-04	0.069551784
CG5581	FBgn0266420	Ote	FBgn0266420	3	20.84	20.45	21.32	19.18	19.16	18.87	1.8	8.80E-04	0.071437224
CG30084	FBgn0265991	Zasp52	FBgn0265991	3	19.83	19.81	20.17	16.96	18.26	17.89	2.24	0.00093	0.072158812
CG4799	FBgn0267727	Pen	FBgn0267727	1	17.98	18.05	18.04	14.84	16.18	14.35	2.9	9.80E-04	0.072158812
CG5208	FBgn0266053	Patr-1	FBgn0266053	2	19.1	19.28	18.66	17.3	16.64	16.97	2.04	0.001	0.072158812
CG4264	FBgn0266599	Hsc70-4	FBgn0266599	4	21.82	21.89	21.95	18.14	20.13	19.77	2.54	0.001	0.072158812
CG30404	FBgn0050404	Tango11	FBgn0050404	2	20.36	20.21	19.35	17.73	17.42	18.26	2.17	0.0011	0.073268947
CG8280	FBgn0284245	eEF1alpha1	FBgn0284245	8	23.43	23.53	24.22	22.09	22.19	22.05	1.62	0.0011	0.073268947
CG8948	FBgn0030685	Graf	FBgn0030685	2	19.55	19.93	19.84	17.01	16.86	14	3.82	0.0011	0.073268947
CG1242	FBgn0001233	Hsp83	FBgn0001233	4	22.47	22.58	21.59	18.45	19.41	20.62	2.72	0.0013	0.082366644
CG2238	FBgn0000559	eEF2	FBgn0000559	4	21.03	20.95	21.06	19.46	19.57	19.73	1.43	0.0013	0.082366644
CG42551	FBgn0261618	larp	FBgn0261618	2	20.44	20.43	20.15	18.76	17.39	16.25	2.87	0.0015	0.090618043
CG10283	FBgn0032681	CG10283	FBgn0032681	2	19.45	20.22	18.92	17.82	16.82	16.27	2.56	0.0015	0.090618043
CG5920	FBgn0004867	RpS2	FBgn0004867	1	18.62	18.93	18	16.93	15.75	16.07	2.27	0.0017	0.096002593
CG3008	FBgn0031643	CG3008	FBgn0031643	1	17.43	17.49	16.73	14.56	15.13	13.22	2.92	0.0017	0.096002593
CG6556	FBgn0286070	cnk	FBgn0286070	1	19.34	19.32	18.33	15.68	17.39	15.47	2.82	0.0017	0.096002593
CG3869	FBgn0029870	Marf	FBgn0029870	6	21.15	21.18	21.39	19.75	19.74	20.09	1.37	0.0018	0.099487042
CG32555	FBgn0026375	RhoGAPp190	FBgn0026375	3	20.11	20.22	19.36	17.64	18.04	18.42	1.86	0.0019	0.102826307
CG8201	FBgn0260934	par-1	FBgn0260934	4	20.33	20.61	20.3	18.93	19.08	19.05	1.39	0.0022	0.114299558
CG13363	FBgn0025639	Hmt4-20	FBgn0025639	1	18.18	18.38	18.06	12.82	15.11	16.07	3.54	0.0022	0.114299558
CG4254	FBgn0011726	tsr	FBgn0011726	1	18.78	18.67	18.33	16.66	16.34	17.23	1.85	0.0026	0.129885861
CG18174	FBgn0028694	Rpn11	FBgn0028694	2	18.86	19.09	19.31	15.53	17.63	16.75	2.45	0.0026	0.129885861
CG8055	FBgn0086656	shrb	FBgn0086656	1	17.78	18.15	16.88	15.27	15.49	15.52	2.18	0.0027	0.132336538
CG14648	FBgn0263594	lost	FBgn0263594	1	17.77	18.3	18.13	14.43	15.93	16.42	2.47	0.003	0.144317623
CG43726	FBgn0263974	qin	FBgn0263974	2	19.04	19.04	18.78	16.09	16.52	17.84	2.13	0.0035	0.165309278
CG17471	FBgn0039924	PIP4K	FBgn0039924	2	19.25	19.39	19.26	17.97	17.86	17.81	1.42	0.0036	0.166996107
CG9710	FBgn0021768	nudC	FBgn0021768	7	23.26	23.49	22.34	20.22	21.1	21.84	1.98	0.0038	0.170195266
CG32031	FBgn0000116	Argk	FBgn0000116	2	19.59	19.52	19.88	17.15	18.17	18.39	1.76	0.0038	0.170195266
CG1913	FBgn0003884	alphaTub84B	FBgn0003884	2	18.6	18.57	19.09	17.15	17.18	17.33	1.54	0.0041	0.180519332
CG1898	FBgn0042712	HBS1	FBgn0042712	2	19.64	19.55	19.07	16.46	16.72	18.4	2.23	0.0042	0.181840205
CG9765	FBgn0026620	tacc	FBgn0026620	3	20.16	20.38	19.28	18.19	18.55	18.29	1.6	0.0044	0.187376324
CG5726	FBgn0034313	CG5726	FBgn0034313	2	18.18	18.09	18.61	16.45	16.94	16.71	1.6	0.0046	0.192733858
CG16817	FBgn0037728	p23	FBgn0037728	1	19.75	19.81	18.82	17.86	16.93	18.06	1.85	0.0048	0.197921312
CG32417	FBgn0040298	Myt1	FBgn0040298	1	17.23	17.4	16.13	13.64	15.41	14.2	2.5	0.0049	0.198887725
CG4909	FBgn0040294	POSH	FBgn0040294	1	17.39	17.26	16.81	13.55	13.82	15.94	2.72	0.0051	0.20382089
CG17255	FBgn0261710	nocte	FBgn0261710	1	18.29	18.48	17.91	14.01	16.3	16.52	2.62	0.0054	0.2125405
CG9282	FBgn0032518	RpL24	FBgn0032518	1	20.5	20.39	19.95	19.24	19	18.23	1.46	0.006	0.229210343
CG16944	FBgn0003360	sesB	FBgn0003360	4	20.93	20.59	21	18.54	19.6	19.81	1.52	0.006	0.229210343
CG1100	FBgn0028690	Rpn5	FBgn0028690	5	21.13	21.07	20.92	19.93	19.3	20.2	1.23	0.0073	0.274830952
CG5119	FBgn0265297	pAbp	FBgn0265297	3	19.52	19.75	19.22	18.45	17.76	18.2	1.36	0.0075	0.278065505
CG10640	FBgn0035601	Uev1A	FBgn0035601	1	17.06	17.55	18.09	16.32	15.54	15.37	1.82	0.0076	0.278065505
CG6757	FBgn0040475	SH3PX1	FBgn0040475	1	17.55	17.89	17.74	15.3	13.48	16.55	2.62	0.0089	0.321106712
CG18495	FBgn0263121	Prosalpha1	FBgn0263121	1	18.23	18.17	18.19	16.76	13.79	16.31	2.58	0.0092	0.32738354
CG32315	FBgn0024510	dlt	FBgn0024510	2	17.99	18.19	17.02	16.1	16.13	16.17	1.6	0.0094	0.329980296
CG11660	FBgn0036187	RIOK1	FBgn0036187	3	20.22	20.27	19.53	18.06	17.74	19.28	1.65	0.0098	0.33943505
CG9684	FBgn0037583	CG9684	FBgn0037583	3	21.78	21.75	20.97	20.46	18.28	20.06	1.9	0.011	0.375985387
CG1527	FBgn0004404	RpS14b	FBgn0004404	1	18.09	18.56	18.63	16.91	17.4	17	1.32	0.012	0.399648803
CG14411	FBgn0030582	CG14411	FBgn0030582	1	18	18.26	17.22	15.91	13.29	16.35	2.64	0.012	0.399648803
CG3539	FBgn0264978	Slh	FBgn0264978	1	16.86	17.65	19.18	14.42	16.52	15.56	2.4	0.014	0.448988162
CG6647	FBgn0004363	porin	FBgn0004363	1	16.64	16.26	16.67	12.9	15.45	14.56	2.22	0.014	0.448988162
CG3082	FBgn0021979	l(2)k09913	FBgn0021979	1	17.52	17.41	16.89	14.51	16.42	15.23	1.89	0.014	0.448988162
CG33106	FBgn0043884	mask	FBgn0043884	1	17.38	17.34	16.09	14.16	15.49	15.42	1.91	0.015	0.475192174
CG2092	FBgn0261385	scra	FBgn0261385	1	15.36	15.05	13.99	12.44	13.62	12.76	1.86	0.016	0.488982065
CG9281	FBgn0030672	CG9281	FBgn0030672	1	18.84	18.74	19.93	18.19	16.89	17.74	1.56	0.016	0.488982065
CG4969	FBgn0031902	Wnt6	FBgn0031902	1	18.27	18.3	18.65	17	17.56	16.94	1.24	0.016	0.488982065
CG1404	FBgn0020255	Ran	FBgn0020255	3	20.93	20.86	21.96	19.01	20.64	19.56	1.51	0.017	0.507599917
CG3937	FBgn0014141	cher	FBgn0014141	1	16.46	16.77	15.4	14.44	13.55	15.02	1.87	0.017	0.507599917
CG2048	FBgn0002413	dco	FBgn0002413	1	19.29	19.12	18.23	15.36	16.79	18.16	2.11	0.018	0.53135125
CG14788	FBgn0266284	Ns3	FBgn0266284	1	17.86	17.97	18.41	17.66	15.27	14.91	2.13	0.019	0.542380519
CG13472	FBgn0036450	Tdrd3	FBgn0036450	1	17.34	17.59	16.55	15.83	15.51	12.81	2.45	0.019	0.542380519
CG3167	FBgn0034962	MAN1	FBgn0034962	1	17.07	17.22	17.11	14.08	15.97	15.9	1.82	0.019	0.542380519
CG7878	FBgn0037549	CG7878	FBgn0037549	4	22.35	22.48	21.8	16.57	20.08	20.71	3.08	0.022	0.565839395
CG31638	FBgn0051638	CG31638	FBgn0051638	1	15.98	16.81	16.17	15.23	14.34	14.75	1.54	0.02	0.558648865
CG8183	FBgn0019968	Khc-73	FBgn0019968	1	16.67	16.47	15.74	13.44	14.34	15.46	1.87	0.02	0.558648865
CG1241	FBgn0044452	Atg2	FBgn0044452	1	17.36	17.63	16.25	15.34	15.55	15.71	1.55	0.021	0.565839395
CG6831	FBgn0260442	rhea	FBgn0260442	4	20.56	20.62	19.94	19	19.7	19.27	1.05	0.021	0.565839395
CG3760	FBgn0022343	CG3760	FBgn0022343	1	17.76	17.55	19.4	16.6	16.94	14.29	2.3	0.021	0.565839395
CG5374	FBgn0003676	CCT1	FBgn0003676	2	18.83	18.71	18.34	16.47	17.29	17.97	1.38	0.022	0.565839395
CG2168	FBgn0017545	RpS3A	FBgn0017545	1	19.15	19.3	18.36	18.06	17.17	17.77	1.27	0.022	0.565839395
CG4863	FBgn0020910	RpL3	FBgn0020910	1	20.74	20.53	20.46	19.42	19.63	19.97	0.9	0.022	0.565839395
CG8963	FBgn0034181	CG8963	FBgn0034181	1	16.8	17.22	17.84	16.94	13.15	13.26	2.83	0.022	0.565839395
CG7082	FBgn0031401	papi	FBgn0031401	3	21.62	21.89	21.56	20.85	21.11	20.21	0.96	0.023	0.580072777
CG1703	FBgn0030321	CG1703	FBgn0030321	3	18.81	18.85	19.84	18.14	17.99	17.78	1.19	0.023	0.580072777
CG8728	FBgn0033235	CG8728	FBgn0033235	1	17.06	17.2	17.29	15.63	15.96	16.19	1.26	0.024	0.593763936
CG18375	FBgn0034606	ASPP	FBgn0034606	1	18.12	17.73	18.17	17.5	15.05	16.19	1.76	0.024	0.593763936
CG1244	FBgn0035357	MEP-1	FBgn0035357	1	16.5	16.51	17.03	15.39	15.45	12.83	2.13	0.025	0.606943276
CG12306	FBgn0003124	polo	FBgn0003124	1	17.61	17.13	16.81	15.26	15.7	16.34	1.41	0.025	0.606943276
CG17569	FBgn0286567	gry	FBgn0286567	1	15.95	16.51	15.21	15.04	13.81	11.62	2.4	0.026	0.625376368
CG9113	FBgn0030089	AP-1gamma	FBgn0030089	2	18.37	18.36	17.15	17.07	15.91	16.59	1.44	0.027	0.6376215
CG42768	FBgn0261836	Msp300	FBgn0261836	1	17.29	17.58	17.95	16.83	16.44	15.59	1.32	0.027	0.6376215
CG17420	FBgn0028697	RpL15	FBgn0028697	3	21.24	20.77	21.5	20.35	20.02	20.46	0.89	0.028	0.65528002
CG4898	FBgn0003721	Tm1	FBgn0003721	1	19.53	19.25	20.49	18.56	19.1	17.43	1.39	0.033	0.758625383
CG3402	FBgn0035148	CG3402	FBgn0035148	1	17.21	17.57	17.07	13.3	16.35	15.96	2.08	0.033	0.758625383
CG31755	FBgn0051755	SoYb	FBgn0051755	3	21.07	27.83	22.07	19.22	19.07	18.06	4.87	0.04	0.851710564
CG8002	FBgn0031006	rictor	FBgn0031006	1	18.33	18.35	17.83	17.21	17.21	17.02	1.03	0.034	0.761399875
CG10973	FBgn0036306	CG10973	FBgn0036306	2	18.79	18.73	19.44	18.21	17.72	17.98	1.01	0.034	0.761399875
CG8828	FBgn0033740	dgt5	FBgn0033740	1	17.72	18.02	17.59	17.46	14.32	15.78	1.93	0.034	0.761399875
CG17494	FBgn0040011	Slmap	FBgn0040011	2	18.29	18.55	18.4	17.16	16.8	17.93	1.11	0.036	0.799297606
CG17347	FBgn0086446	DCTN6-p27	FBgn0086446	1	20.56	20	21.65	20.47	18.45	18.44	1.62	0.038	0.836553003
CG9748	FBgn0263231	bel	FBgn0263231	5	20.5	20.45	21.16	19.51	20.22	19.7	0.9	0.039	0.844258097
CG43140	FBgn0262614	pyd	FBgn0262614	2	18	18.24	17.8	17.37	16.35	17.02	1.1	0.039	0.844258097
CG8478	FBgn0037746	CG8478	FBgn0037746	2	19.07	18.95	17.86	16.53	16.62	18.28	1.48	0.04	0.851710564
CG2028	FBgn0015024	CkIalpha	FBgn0015024	1	19.96	20.05	20.8	16.11	19.13	19.42	2.05	0.041	0.86590574
CG1665	FBgn0033451	Marc	FBgn0033451	1	18.39	17.9	17.83	15.81	17.04	17.48	1.26	0.045	0.942719959
CG1945	FBgn0005632	faf	FBgn0005632	1	18.19	18.41	17.66	14.28	17.57	16.77	1.88	0.048	0.98960656
CG5787	FBgn0032454	CG5787	FBgn0032454	3	18.95	18.72	19.05	18.14	17.61	18.27	0.9	0.048	0.98960656
CG7065	FBgn0030091	CG7065	FBgn0030091	1	14.92	14.51	14.8	14.33	13.17	12.48	1.41	0.049	1
CG8332	FBgn0034138	RpS15	FBgn0034138	1	15.83	15.74	13.67	14.41	12.06	13.01	1.92	0.05	1
CG4912	FBgn0032198	eEF1delta	FBgn0032198	1	16.41	16.44	15.48	15.43	14.04	14.79	1.36	0.05	1
CG32016	FBgn0052016	4E-T	FBgn0052016	3	20.52	20.29	19.89	19.91	17.61	19.22	1.32	0.052	1
CG3086	FBgn0013987	MAPk-Ak2	FBgn0013987	1	16.6	16.76	16.69	12.86	15.64	15.92	1.88	0.053	1
CG11888	FBgn0028692	Rpn2	FBgn0028692	1	17.04	17.27	17.57	16.8	16.15	14.35	1.53	0.054	1
CG32418	FBgn0052418	vito	FBgn0052418	1	18.64	18.55	19.65	18.19	17.29	18.13	1.07	0.054	1
CG42232	FBgn0250754	CG42232	FBgn0250754	1	15.92	16	15.88	15.48	13.86	14.64	1.27	0.056	1
CG13388	FBgn0027932	Akap200	FBgn0027932	1	18.51	18.77	17.58	17.01	17.87	15.03	1.66	0.056	1
CG5692	FBgn0040080	pins	FBgn0040080	1	16.78	16.8	17.29	16.27	15.8	15.6	1.07	0.057	1
CG3989	FBgn0020513	Paics	FBgn0020513	1	17.24	18.67	17.43	16.74	16.64	16.66	1.1	0.058	1
CG11414	FBgn0035024	CG11414	FBgn0035024	2	20.67	21.07	21.27	17.36	19.87	20.66	1.71	0.06	1
CG14813	FBgn0028969	deltaCOP	FBgn0028969	1	16.33	16.84	16.37	15.8	12.6	15.51	1.88	0.061	1
CG3329	FBgn0023174	Prosbeta2	FBgn0023174	1	19.11	18.98	18.02	17.75	13.74	17.8	2.27	0.065	1
CG11148	FBgn0039936	Gyf	FBgn0039936	1	20.01	19.95	16.59	16.63	16.62	17.51	1.93	0.066	1
CG17489	FBgn0064225	RpL5	FBgn0064225	3	20.15	19.82	20.87	18.29	19.9	19.45	1.07	0.066	1
CG4260	FBgn0264855	AP-2alpha	FBgn0264855	1	16.9	16.15	17.8	15.24	14.97	16.52	1.37	0.068	1
CG13956	FBgn0040207	kat80	FBgn0040207	1	19.34	19.28	18.65	18.25	14.39	18.3	2.11	0.069	1
CG3860	FBgn0034951	CG3860	FBgn0034951	1	15.9	16.06	16.32	15.68	14.74	14.49	1.13	0.07	1
CG31811	FBgn0028509	CenG1A	FBgn0028509	1	16.78	16.86	17.27	13.79	16.14	16.36	1.54	0.07	1
CG8857	FBgn0033699	RpS11	FBgn0033699	2	20.22	19.92	19.54	19.18	18.97	19.35	0.73	0.07	1
CG13096	FBgn0032050	CG13096	FBgn0032050	2	19.37	21.45	18.95	19.37	17.76	18.28	1.46	0.075	1
CG43665	FBgn0263740	eIF2gamma	FBgn0263740	1	19.9	19.7	20.37	18.42	19.57	19.4	0.86	0.076	1
CG33877	FBgn0053877	His4:CG33877	FBgn0053877	2	18.38	18.28	19.53	18.35	16.99	17.61	1.08	0.077	1
CG3395	FBgn0010408	RpS9	FBgn0010408	1	17.41	16.94	18.3	15.8	16.69	16.91	1.08	0.078	1
CG5166	FBgn0041188	Atx2	FBgn0041188	1	18.54	17.64	16.18	17.59	13.93	14.68	2.06	0.08	1
CG12314	FBgn0261266	zuc	FBgn0261266	1	18.63	19.13	19.97	18.33	18.22	18.5	0.89	0.079	1
CG14696	FBgn0037853	CG14696	FBgn0037853	1	17.36	17.97	17.25	17.41	16.13	15.7	1.11	0.08	1
CG8545	FBgn0033741	CG8545	FBgn0033741	5	21.44	21.12	21	20.58	20.33	20.78	0.62	0.081	1
CG1263	FBgn0261602	RpL8	FBgn0261602	2	19.34	18.6	19.9	18.14	18.61	18.46	0.88	0.082	1
CG11326	FBgn0031850	Tsp	FBgn0031850	1	18.42	18.54	21.91	17.73	17.89	17.98	1.75	0.083	1
CG10880	FBgn0031398	CG10880	FBgn0031398	2	22.58	22.87	23.14	21.29	22.11	22.76	0.81	0.089	1
CG33275	FBgn0035802	Pura	FBgn0035802	2	17.74	17.77	17.16	16.86	16.44	16.91	0.82	0.09	1
CG12051	FBgn0000043	Act42A	FBgn0000043	4	21.11	20.94	20.85	20.17	20.62	20.34	0.58	0.091	1
CG4257	FBgn0016917	Stat92E	FBgn0016917	1	17.68	17.75	17.53	17.37	15.7	16.9	1	0.092	1
CG12047	FBgn0002873	mud	FBgn0002873	3	20.1	19.7	18.73	19.46	18.27	17.08	1.24	0.092	1
CG4735	FBgn0003401	shu	FBgn0003401	1	17.31	16.9	16.47	13.07	16.45	16.11	1.68	0.096	1
CG10223	FBgn0284220	Top2	FBgn0284220	3	18.69	18.73	19.03	17.82	18.13	18.38	0.71	0.098	1
CG1782	FBgn0023143	Uba1	FBgn0023143	1	16.13	16.39	17.63	16.7	18.35	18.97	-1.29	0.099	1
CG3613	FBgn0022986	qkr58E-1	FBgn0022986	1	16.89	17.36	17.33	15.26	16.34	16.93	1.02	0.1	1
CG6169	FBgn0036534	DCP2	FBgn0036534	1	17.33	17.86	19.22	15.34	17.32	17.66	1.36	0.11	1
CG9424	FBgn0037719	bocks	FBgn0037719	1	17.08	16.78	17.67	14.58	16.73	16.56	1.22	0.11	1
CG7392	FBgn0044323	Cka	FBgn0044323	1	18.68	17.6	18.85	17.27	15.63	18.33	1.3	0.11	1
CG8264	FBgn0004856	Bx42	FBgn0004856	1	16.68	17.01	17.36	16.89	14.11	16.08	1.32	0.11	1
CG5316	FBgn0038704	CG5316	FBgn0038704	1	17.8	18.12	18.47	17.61	16.99	17.54	0.75	0.11	1
CG11183	FBgn0034921	DCP1	FBgn0034921	1	16.44	16.04	18.31	14.57	15.93	16.28	1.34	0.12	1
CG7977	FBgn0026372	RpL23A	FBgn0026372	3	19	18.66	19.25	18.35	18.28	18.34	0.65	0.12	1
CG6815	FBgn0040237	bor	FBgn0040237	2	17.66	17.66	17.38	16.8	16.81	17.04	0.68	0.12	1
CG6701	FBgn0033889	CG6701	FBgn0033889	4	22.45	22.18	22.28	22.08	21.89	21.22	0.57	0.13	1
CG8351	FBgn0037632	CCT7	FBgn0037632	1	16.11	16.53	16.57	15.71	15.94	14.93	0.88	0.13	1
CG8014	FBgn0015477	Rme-8	FBgn0015477	1	16.57	16.36	15.44	15.83	12.37	15.52	1.55	0.13	1
CG13364	FBgn0026879	CG13364	FBgn0026879	1	16.84	16.81	17.45	15.87	16.17	16.66	0.8	0.14	1
CG1622	FBgn0030468	CG1622	FBgn0030468	1	16.85	16.85	17	15.53	15.96	16.72	0.83	0.14	1
CG5508	FBgn0027579	mino	FBgn0027579	3	24.01	24.28	23.64	16.67	23.01	23.21	3.01	0.16	1
CG4651	FBgn0011272	RpL13	FBgn0011272	2	17.16	16.64	18.82	16.16	16.67	16.79	1	0.14	1
CG3187	FBgn0029783	Sirt4	FBgn0029783	1	16.04	16.24	15.72	15.08	14.88	15.6	0.81	0.15	1
CG42320	FBgn0265998	Doa	FBgn0265998	1	18.2	17.6	19.39	17.44	17.74	17.47	0.85	0.15	1
CG7194	FBgn0035868	CG7194	FBgn0035868	1	18.22	17.69	18.47	17.18	17.06	17.97	0.72	0.15	1
CG31363	FBgn0051363	Jupiter	FBgn0051363	2	23.69	23.17	22.8	22.67	22.39	22.95	0.55	0.15	1
CG14670	FBgn0037332	Hcs	FBgn0037332	12	23.84	23.85	24.71	22.82	24.25	23.19	0.71	0.16	1
CG16901	FBgn0263396	sqd	FBgn0263396	1	18.41	17.47	18.2	17.98	17.31	16.09	0.89	0.16	1
CG4429	FBgn0262734	eIF4H1	FBgn0262734	3	19.92	18.86	21.35	20.19	21.91	21.15	-1.04	0.17	1
CG4147	FBgn0001218	Hsc70-3	FBgn0001218	1	17.21	17.03	17.79	15.65	16.95	17	0.81	0.16	1
CG10214	FBgn0039115	CG10214	FBgn0039115	1	14.18	14.29	14.97	13.52	14.32	13.02	0.86	0.17	1
CG15081	FBgn0010551	Phb2	FBgn0010551	2	18.7	18.68	19.46	13.22	18.89	18.29	2.15	0.18	1
CG4951	FBgn0039563	CG4951	FBgn0039563	2	17.54	17.7	16.21	17.12	14.69	16.36	1.09	0.18	1
CG7726	FBgn0013325	RpL11	FBgn0013325	1	18.2	18.38	18.14	16.42	18.01	17.97	0.77	0.18	1
CG1828	FBgn0002183	dre4	FBgn0002183	2	19.68	19.15	19.58	19.46	18.36	18.77	0.61	0.18	1
CG6686	FBgn0032388	CG6686	FBgn0032388	4	20.33	20.13	20.37	19.91	18.99	20.19	0.58	0.18	1
CG8174	FBgn0026370	SRPK	FBgn0026370	1	17.02	16.64	17.34	15.72	16.41	16.7	0.72	0.18	1
CG10672	FBgn0035588	CG10672	FBgn0035588	1	19.03	18.89	18.26	18.68	19.45	20.12	-0.69	0.18	1
CG4954	FBgn0034258	eIF3c	FBgn0034258	6	21	20.67	21.11	20.68	19.98	20.64	0.49	0.18	1
CG9007	FBgn0036398	upSET	FBgn0036398	1	17.68	17.35	17.03	16.95	15.42	17.2	0.83	0.18	1
CG10840	FBgn0026259	eIF5B	FBgn0026259	3	18.94	19.22	19.72	18.7	18.76	18.81	0.54	0.18	1
CG7111	FBgn0020618	Rack1	FBgn0020618	6	20.68	20.6	21.65	19.93	20.8	20.43	0.59	0.19	1
CG6455	FBgn0019960	Mitofilin	FBgn0019960	1	15.99	16.05	16.24	15.27	14.99	15.86	0.72	0.19	1
CG6860	FBgn0032633	Lrch	FBgn0032633	2	19.61	19.55	19.18	19.07	18.75	19.05	0.49	0.19	1
CG17521	FBgn0024733	RpL10	FBgn0024733	2	19.26	18.8	20.35	18.49	18.8	19.09	0.67	0.19	1
CG11198	FBgn0033246	ACC	FBgn0033246	95	29.89	29.43	30.07	29.85	30.34	30.21	-0.34	0.19	1
CG10324	FBgn0038454	CG10324	FBgn0038454	3	20.34	19.9	20.02	20.04	19.14	19.53	0.52	0.2	1
CG5516	FBgn0038389	CG5516	FBgn0038389	1	20.79	20.38	20.52	20.39	19.25	20.44	0.54	0.22	1
CG3158	FBgn0003483	spn-E	FBgn0003483	2	21.85	22.11	21.85	21.02	21.21	22.12	0.49	0.23	1
CG11417	FBgn0024364	CG11417	FBgn0024364	1	16.55	17.55	19.1	16.5	16.94	17.17	0.86	0.23	1
CG4320	FBgn0029840	raptor	FBgn0029840	1	17.36	17.44	17.1	16.99	16.21	16.98	0.58	0.23	1
CG3845	FBgn0010488	NAT1	FBgn0010488	6	22.53	22.43	21.76	20.08	23.35	19.65	1.22	0.24	1
CG15792	FBgn0265434	zip	FBgn0265434	1	21.13	20.58	23.42	21.03	20.84	20.62	0.88	0.23	1
CG10077	FBgn0035720	CG10077	FBgn0035720	2	21.41	21.04	20.61	21.5	17.75	20.43	1.12	0.24	1
CG6509	FBgn0032363	Dlg5	FBgn0032363	1	16.68	17.63	16	16.28	14.11	16.82	1.04	0.23	1
CG8949	FBgn0030812	wcy	FBgn0030812	1	19.4	19.13	19.1	19.03	18.29	18.85	0.48	0.23	1
CG3195	FBgn0034968	RpL12	FBgn0034968	1	17.31	16.85	17.94	15.4	17.42	16.87	0.8	0.23	1
CG3458	FBgn0026015	Top3beta	FBgn0026015	1	16.76	17.16	17.63	16.27	17.06	16.4	0.61	0.24	1
CG8722	FBgn0033247	Nup44A	FBgn0033247	1	16.83	16.82	17.33	16.4	16.06	16.76	0.59	0.24	1
CG13425	FBgn0267791	HnRNP-K	FBgn0267791	1	15.81	16.02	14.63	15.47	14.03	14.59	0.79	0.25	1
CG9412	FBgn0015778	rin	FBgn0015778	2	20.86	20.84	21.38	20.66	20.32	20.87	0.41	0.25	1
CG8615	FBgn0035753	RpL18	FBgn0035753	1	17.85	17.32	19.22	17.13	17.42	17.76	0.69	0.25	1
CG2033	FBgn0010198	RpS15Aa	FBgn0010198	1	17.6	17.84	19.49	17.2	17.79	17.9	0.68	0.27	1
CG2050	FBgn0002780	mod	FBgn0002780	2	19.29	19.75	20.13	18.8	19.34	19.63	0.47	0.27	1
CG8522	FBgn0261283	SREBP	FBgn0261283	1	23.35	23.11	25.1	23.38	22.88	23.43	0.63	0.27	1
CG8108	FBgn0027567	CG8108	FBgn0027567	2	20.61	19.87	20.72	20.07	19.4	20.36	0.46	0.28	1
CG11522	FBgn0039857	RpL6	FBgn0039857	2	21.68	21.16	21.7	21.43	20.34	21.41	0.45	0.29	1
CG10504	FBgn0028427	Ilk	FBgn0028427	1	17.91	18.19	16.19	16.88	16.45	16.93	0.68	0.29	1
CG9188	FBgn0031878	sip2	FBgn0031878	3	26.03	26.07	26.61	17.9	26.44	26.3	2.69	0.31	1
CG12819	FBgn0037810	sle	FBgn0037810	1	16.06	16.74	16.99	16.21	16.16	15.76	0.56	0.3	1
CG32686	FBgn0052686	CG32686	FBgn0052686	1	18.15	18.48	20.67	18.93	18.39	17.71	0.76	0.31	1
CG33863	FBgn0053863	His3:CG33863	FBgn0053863	1	19.79	19.24	20.46	19.17	18.99	19.9	0.48	0.31	1
CG2720	FBgn0024352	Stip1	FBgn0024352	1	17.61	16.94	16.95	17.75	15.7	16.03	0.67	0.31	1
CG42698	FBgn0261588	pdm3	FBgn0261588	1	15.44	15.75	14.9	15.24	14.51	14.65	0.56	0.32	1
CG1821	FBgn0285949	RpL31	FBgn0285949	1	17.59	17.6	16.85	16.8	16.85	17.03	0.45	0.32	1
CG6554	FBgn0037834	Art1	FBgn0037834	1	17.14	17.36	17.5	17.22	16.86	16.64	0.43	0.33	1
CG10333	FBgn0032690	CG10333	FBgn0032690	4	18.49	18.47	18.62	18.48	17.48	18.32	0.43	0.33	1
CG6621	FBgn0037855	CG6621	FBgn0037855	2	19.57	18.79	19.43	19.15	18.5	18.93	0.4	0.34	1
CG2970	FBgn0034936	Stoml2	FBgn0034936	1	16.25	16.21	19.56	14.08	17.28	17.13	1.17	0.34	1
CG1017	FBgn0035294	Mfap1	FBgn0035294	1	16.74	16.42	16.42	16.57	15	16.3	0.57	0.35	1
CG7583	FBgn0020496	CtBP	FBgn0020496	1	18.62	19.12	19.9	20.46	16.97	17.61	0.87	0.35	1
CG8833	FBgn0036386	CG8833	FBgn0036386	2	18.68	18.05	18.36	19.58	18.14	18.77	-0.47	0.35	1
CG15784	FBgn0029766	CG15784	FBgn0029766	3	21.76	21.7	21.95	21.94	21.13	21.38	0.32	0.35	1
CG2843	FBgn0031452	Cwc25	FBgn0031452	5	21.43	20.92	20.97	21.08	20.19	20.99	0.35	0.36	1
CG33846	FBgn0053846	His1:CG33846	FBgn0053846	3	24.54	24	24.68	24.21	23.09	24.63	0.43	0.37	1
CG30011	FBgn0050011	gem	FBgn0050011	1	19.98	18.98	20.85	20.72	19.37	17.18	0.85	0.37	1
CG10363	FBgn0041180	Tep4	FBgn0041180	1	16.41	16.55	14.86	15.93	13.91	15.83	0.72	0.37	1
CG3226	FBgn0029882	CG3226	FBgn0029882	1	17.04	16.88	17.83	17.62	16	16.58	0.52	0.38	1
CG6292	FBgn0025455	CycT	FBgn0025455	1	19.13	19.45	18.12	18.74	17.73	18.79	0.47	0.38	1
CG9354	FBgn0037686	RpL34b	FBgn0037686	1	18.84	16.68	20.12	18.95	19.42	19.46	-0.73	0.38	1
CG12608	FBgn0030630	CG12608	FBgn0030630	3	19.82	19.67	22.45	20.38	21.86	21.87	-0.72	0.38	1
CG9243	NA	NA	NA	3	20.62	20.22	20.38	19.82	20.03	20.47	0.3	0.39	1
CG5655	FBgn0011305	Rsf1	FBgn0011305	1	18.14	17.25	16.21	17.97	17.47	17.67	-0.5	0.4	1
CG44436	FBgn0265630	sno	FBgn0265630	2	17.43	17.68	17.32	17.59	17.13	16.49	0.41	0.4	1
CG3582	FBgn0017457	U2af38	FBgn0017457	1	19.53	19.12	19.91	19.53	18.37	19.48	0.39	0.4	1
CG3542	FBgn0031492	CG3542	FBgn0031492	1	15.36	14.51	17.83	14.63	17.03	19.49	-1.15	0.41	1
CG31712	FBgn0051712	CG31712	FBgn0051712	2	20.3	19.46	19.52	19.77	18.78	19.62	0.37	0.41	1
CG8233	FBgn0033897	Rcd1	FBgn0033897	1	18.59	18.74	13.87	18.97	17.35	18.25	-1.13	0.42	1
CG7185	FBgn0035872	Cpsf6	FBgn0035872	2	17.71	17.5	17.92	17.68	18.69	17.89	-0.38	0.42	1
CG1516	FBgn0027580	PCB	FBgn0027580	70	32.41	32.22	32.62	32.3	32.36	32.17	0.14	0.42	1
CG33844	FBgn0053844	His2A:CG33844	FBgn0053844	1	17.32	15.86	16.44	16.94	16.18	14.67	0.61	0.42	1
CG41099	FBgn0039955	CG41099	FBgn0039955	1	17.75	17.93	16.94	17.29	16.53	17.56	0.41	0.43	1
CG1676	FBgn0031114	cactin	FBgn0031114	5	21.15	20.53	21.14	20.7	20.29	20.96	0.29	0.43	1
CG7808	FBgn0039713	RpS8	FBgn0039713	2	19.25	18.64	20.79	19.06	18.56	19.6	0.49	0.43	1
CG13625	FBgn0039210	CG13625	FBgn0039210	1	15.79	14.25	16.11	16.21	16.79	14.92	-0.59	0.44	1
CG7028	FBgn0027587	CG7028	FBgn0027587	4	19.99	19.65	19.67	20	19.08	19.33	0.3	0.44	1
CG3918	FBgn0029873	CG3918	FBgn0029873	1	18.41	17.06	19.19	18.49	16.59	17.92	0.55	0.45	1
CG10203	FBgn0028554	x16	FBgn0028554	1	19.82	19.25	20.58	20.08	18.74	19.66	0.39	0.45	1
CG5214	FBgn0037891	CG5214	FBgn0037891	1	14.92	14.86	14.43	15.43	13.4	13.86	0.51	0.46	1
CG15626	FBgn0031635	tank	FBgn0031635	1	18.1	17.61	17.13	17.49	17.23	17.1	0.34	0.46	1
CG10686	FBgn0041775	tral	FBgn0041775	1	16.62	17.04	17.81	16.7	17.01	16.68	0.36	0.47	1
CG10128	FBgn0003742	tra2	FBgn0003742	2	19.99	19.87	20.26	19.47	19.69	20.17	0.26	0.47	1
CG11963	FBgn0037643	ScsbetaA	FBgn0037643	1	16.98	16.76	18.9	16.01	17.48	17.57	0.53	0.48	1
CG9999	FBgn0003346	RanGAP	FBgn0003346	2	16.99	16.74	17.1	17.6	15.48	16.42	0.45	0.48	1
CG18426	FBgn0021895	ytr	FBgn0021895	4	23.43	22.83	22.81	23.11	22.04	23.05	0.29	0.48	1
CG3836	FBgn0003459	stwl	FBgn0003459	1	20.06	12.43	19.46	19.36	18.08	19.11	-1.53	0.5	1
CG1559	FBgn0030354	Upf1	FBgn0030354	1	19.37	19.4	18.14	18.2	18.38	19.23	0.37	0.49	1
CG1915	FBgn0086906	sls	FBgn0086906	1	15.33	13.95	13.59	15.41	14.15	14.74	-0.48	0.49	1
CG10328	FBgn0015520	nonA-l	FBgn0015520	1	15.72	15.47	13.76	16.44	14.08	16.24	-0.6	0.49	1
CG11092	FBgn0027537	Nup93-1	FBgn0027537	1	17.24	17.58	19.86	15.95	18.38	18.4	0.65	0.49	1
CG17168	FBgn0039943	CG17168	FBgn0039943	1	17	16.45	16.85	16.62	16.1	16.57	0.34	0.49	1
CG11451	FBgn0037025	Spc105R	FBgn0037025	1	19.68	15.93	16.51	21.13	17.13	16.92	-1.02	0.5	1
CG2173	FBgn0021995	Rs1	FBgn0021995	1	17.3	18.54	20.54	19	20.25	18.86	-0.58	0.5	1
CG1866	FBgn0039581	Moca-cyp	FBgn0039581	8	24.55	24.19	24.32	24.36	23.49	24.43	0.26	0.5	1
CG6779	FBgn0002622	RpS3	FBgn0002622	2	17.94	17.9	18.53	15.98	18.59	18.29	0.5	0.5	1
CG3019	FBgn0003638	su(w[a])	FBgn0003638	4	20.65	20.47	20.84	19.67	20.33	21.09	0.29	0.5	1
CG4038	FBgn0011824	CG4038	FBgn0011824	2	19.65	19.22	19.99	23.96	18.73	19.11	-0.98	0.52	1
CG10473	FBgn0263198	Acn	FBgn0263198	2	20.11	19.28	19.27	20.02	18.27	19.33	0.35	0.52	1
CG5703	FBgn0030853	ND-24	FBgn0030853	1	14.44	14.49	18.06	16.2	15.92	16.79	-0.64	0.53	1
CG4180	FBgn0001977	CIAPIN1	FBgn0001977	2	17.7	17.16	18.06	17.73	18.33	17.73	-0.29	0.53	1
CG2009	FBgn0026262	bip2	FBgn0026262	1	17.9	17.61	16.35	17.32	17.45	18.14	-0.35	0.53	1
CG10279	FBgn0003261	Rm62	FBgn0003261	1	15.28	15.33	16.37	16.05	16.23	15.73	-0.34	0.54	1
CG4211	FBgn0004227	nonA	FBgn0004227	11	22.49	22.33	22.68	22.67	21.98	22.26	0.2	0.55	1
CG9346	FBgn0034572	CG9346	FBgn0034572	1	16.95	16.01	17.09	16.65	15.56	16.82	0.35	0.56	1
CG12288	FBgn0032620	CG12288	FBgn0032620	7	25.06	24.81	24.75	24.9	24.9	24.24	0.19	0.57	1
CG16724	FBgn0003741	tra	FBgn0003741	1	17.88	16.75	19.88	17.37	18.67	17.05	0.47	0.58	1
CG10161	FBgn0040227	eIF3d1	FBgn0040227	1	15.78	16.33	17.2	16.29	17.18	16.8	-0.32	0.58	1
CG11808	FBgn0034000	CG11808	FBgn0034000	1	17.87	16.1	16.96	17.15	16.33	16.45	0.33	0.58	1
CG5258	FBgn0029148	NHP2	FBgn0029148	2	20.76	20.3	20.86	20.44	20.08	20.81	0.2	0.58	1
CG7961	FBgn0025725	alphaCOP	FBgn0025725	1	19.44	18.64	21.45	19.36	20.07	18.9	0.4	0.59	1
CG18811	FBgn0042134	Capr	FBgn0042134	4	20.23	19.97	19.83	20.98	19.41	20.39	-0.25	0.59	1
CG7597	FBgn0037093	Cdk12	FBgn0037093	1	16.73	16.79	17.49	16.2	16.61	17.35	0.28	0.59	1
CG11779	FBgn0038683	CG11779	FBgn0038683	1	17.93	17.68	18.37	18.1	18.8	17.82	-0.24	0.59	1
CG5087	FBgn0035953	CG5087	FBgn0035953	1	21.63	21.52	20.96	22	21.84	20.92	-0.22	0.59	1
CG6146	FBgn0004924	Top1	FBgn0004924	7	21.56	21.18	21.92	21.16	21.2	21.75	0.19	0.6	1
CG5442	FBgn0265298	SC35	FBgn0265298	3	22.5	21.53	22.96	22.1	21.75	22.47	0.23	0.61	1
CG7008	FBgn0035121	Tudor-SN	FBgn0035121	1	18.67	17.42	18.24	19.66	18.36	17.33	-0.34	0.61	1
CG2093	FBgn0033194	Vps13	FBgn0033194	1	15.81	17.43	17.32	16.1	16.54	17.02	0.3	0.62	1
CG5836	FBgn0025571	SF1	FBgn0025571	6	21.21	21.53	21.55	21.35	21.39	21.1	0.15	0.63	1
CG16903	FBgn0040394	CG16903	FBgn0040394	2	19.29	18.87	19.08	19.23	18.12	19.23	0.22	0.63	1
CG5821	FBgn0022985	qkr58E-2	FBgn0022985	1	21.23	18.22	18.25	20.07	18.73	20.12	-0.41	0.64	1
CG6510	FBgn0010409	RpL18A	FBgn0010409	1	15.51	15.25	18.4	17.25	14.9	15.61	0.46	0.64	1
CG7971	FBgn0035253	CG7971	FBgn0035253	2	18.58	18.16	18.33	18.53	17.43	18.46	0.21	0.65	1
CG9124	FBgn0022023	eIF3h	FBgn0022023	1	17.03	16.66	18.7	16.14	17.7	17.59	0.32	0.65	1
CG3333	FBgn0259937	Nop60B	FBgn0259937	6	22.57	22.31	22.79	22.35	22.25	22.65	0.14	0.66	1
CG2706	FBgn0000928	fs(1)Yb	FBgn0000928	2	21.53	20.72	20.2	21.78	20.78	20.54	-0.21	0.66	1
CG42342	FBgn0259244	CG42342	FBgn0259244	3	18.56	18.44	19.89	18.11	19.3	18.78	0.23	0.67	1
CG5330	FBgn0015268	Nap1	FBgn0015268	2	17.68	17.33	17.39	17.85	16.73	17.23	0.2	0.67	1
CG8053	FBgn0026250	eIF1A	FBgn0026250	1	17.94	17.79	18.17	17.67	16.84	18.69	0.23	0.67	1
CG9775	FBgn0037261	CG9775	FBgn0037261	1	17.55	16.6	16.89	17.4	16.18	16.79	0.22	0.68	1
CG2051	FBgn0037376	Hat1	FBgn0037376	1	19.28	18.17	18.9	18.06	18.78	18.92	0.2	0.68	1
CG6695	FBgn0039215	CG6695	FBgn0039215	2	16.68	14.46	17.69	18.04	14.97	17.08	-0.42	0.69	1
CG9213	FBgn0030655	CG9213	FBgn0030655	2	21.81	21.7	19.44	22	21.12	20.65	-0.27	0.7	1
CG3231	FBgn0086129	snama	FBgn0086129	4	20.79	20.56	21.34	20.82	20.8	21.5	-0.14	0.7	1
CG12750	FBgn0086707	ncm	FBgn0086707	5	21.56	20.42	20.92	21.01	20.33	21.1	0.16	0.71	1
CG11266	FBgn0031883	Caper	FBgn0031883	7	22.48	22	22.46	22.72	21.66	22.13	0.14	0.71	1
CG31929	FBgn0265138	Gr22c	FBgn0265138	1	18.32	17.49	19.23	17.14	18.84	18.35	0.23	0.71	1
CG15442	FBgn0285948	RpL27A	FBgn0285948	1	18.5	18.06	20.02	18.09	18.52	19.31	0.22	0.72	1
CG7564	FBgn0036734	CG7564	FBgn0036734	1	15.41	16.78	16.72	14.86	17.62	17.35	-0.31	0.72	1
CG33801	FBgn0053801	His1:CG33801	FBgn0053801	1	17.42	15.9	17.72	16.71	17.02	16.71	0.2	0.73	1
CG5935	FBgn0026533	Dek	FBgn0026533	1	17.94	17.19	18.66	18.14	17.17	17.96	0.18	0.74	1
CG6987	FBgn0283477	SF2	FBgn0283477	8	23.93	23.43	23.79	23.89	23.25	23.68	0.11	0.74	1
CG6226	FBgn0013269	Fkbp39	FBgn0013269	2	16.38	17.29	18.21	17.14	17.91	17.39	-0.19	0.75	1
CG1619	FBgn0001206	Hmr	FBgn0001206	1	14.75	15.42	17.53	16.18	16.66	15.61	-0.25	0.75	1
CG4069	FBgn0036301	CG4069	FBgn0036301	2	18.64	17.71	19.11	17.8	18.22	18.95	0.16	0.76	1
CG14996	FBgn0035499	Chd64	FBgn0035499	4	23.14	21.72	21.83	22.97	21.61	21.62	0.17	0.76	1
CG7424	FBgn0031980	RpL36A	FBgn0031980	2	26.02	25.74	25.63	26.45	25.41	25.18	0.12	0.76	1
CG4338	FBgn0038313	CG4338	FBgn0038313	1	18.38	17.58	18.27	18.45	17.12	18.2	0.15	0.77	1
CG8103	FBgn0262519	Mi-2	FBgn0262519	1	17.05	16.78	16.67	16.53	16.57	17	0.13	0.77	1
CG1240	FBgn0035370	Non2	FBgn0035370	1	20.09	19.09	19.42	20.04	18.2	19.86	0.17	0.77	1
CG12749	FBgn0004237	Hrb87F	FBgn0004237	2	20.84	20.43	20.91	21.13	19.97	20.73	0.12	0.77	1
CG7989	FBgn0262560	wcd	FBgn0262560	1	15.91	15.56	15.11	16.83	13.58	15.47	0.24	0.78	1
CG33484	FBgn0052311	zormin	FBgn0052311	3	18.2	18.38	22.72	17.2	21.8	18.85	0.48	0.79	1
CG6843	FBgn0036827	CG6843	FBgn0036827	2	19.79	19.16	19.95	19.31	19.71	20.22	-0.11	0.78	1
CG10305	FBgn0261597	RpS26	FBgn0261597	1	19.17	18.56	18.74	19.1	18.77	18.25	0.12	0.78	1
CG4046	FBgn0034743	RpS16	FBgn0034743	1	18.07	18.47	16.33	17.84	17.35	17.15	0.17	0.78	1
CG30122	FBgn0050122	CG30122	FBgn0050122	2	18.03	17.37	17.74	17.97	17.18	17.63	0.12	0.79	1
CG11886	FBgn0041186	Slbp	FBgn0041186	1	17.59	16.71	17.89	17.64	17.18	16.98	0.13	0.79	1
CG4817	FBgn0010278	Ssrp	FBgn0010278	1	17.14	16.93	17.66	16.87	16.94	17.57	0.12	0.8	1
CG8749	FBgn0016978	snRNP-U1-70K	FBgn0016978	1	17.61	17.12	17.73	17.41	17.24	17.48	0.11	0.8	1
CG32067	FBgn0010762	simj	FBgn0010762	1	16.65	16.82	15.66	17.39	15.36	15.87	0.17	0.8	1
CG15923	FBgn0038814	CG15923	FBgn0038814	1	17.04	17.1	17.9	15.77	16.97	18.74	0.19	0.81	1
CG6203	FBgn0028734	Fmr1	FBgn0028734	1	16.83	16.11	18.66	16.09	17.45	17.51	0.18	0.81	1
CG8929	FBgn0034504	CG8929	FBgn0034504	3	20.09	20.07	20.84	20.2	20.12	20.46	0.08	0.83	1
CG3817	FBgn0038275	CG3817	FBgn0038275	1	17.32	16.76	17.22	17.1	16.35	17.55	0.1	0.84	1
CG18809	FBgn0042132	CG18809	FBgn0042132	2	17.95	17.63	18.55	18.44	17.93	18.02	-0.09	0.84	1
CG9983	FBgn0001215	Hrb98DE	FBgn0001215	7	24.84	23.8	24.24	24.82	23.4	24.39	0.09	0.85	1
CG4897	FBgn0005593	RpL7	FBgn0005593	1	17.76	17.01	18.49	17.36	17.64	17.97	0.1	0.85	1
CG2621	FBgn0003371	sgg	FBgn0003371	1	19.38	19.65	18.31	17.55	19.63	19.79	0.13	0.85	1
CG11444	FBgn0029715	CG11444	FBgn0029715	1	21	20.45	21.34	20.95	20.41	21.22	0.07	0.86	1
CG5808	FBgn0027617	CG5808	FBgn0027617	5	20.76	20.61	20.57	20.79	20.38	20.6	0.06	0.86	1
CG3186	FBgn0285952	eEF5	FBgn0285952	1	17.03	17.56	17.92	17.43	18.04	16.77	0.09	0.86	1
CG34415	FBgn0085444	mute	FBgn0085444	1	26.57	25.99	26	25.67	26.68	26.4	-0.06	0.86	1
CG2331	FBgn0286784	TER94	FBgn0286784	1	15.68	16.1	22.37	13.44	21.89	17.38	0.48	0.87	1
CG9091	FBgn0030616	RpL37a	FBgn0030616	2	17.53	17.36	18.21	19.42	16.66	17.39	-0.12	0.87	1
CG11274	FBgn0036340	SRm160	FBgn0036340	3	20.61	19.9	20.36	21.04	19.56	20.05	0.07	0.87	1
CG31211	FBgn0051211	CG31211	FBgn0051211	5	21.41	20.14	20.66	21.02	19.87	21.11	0.07	0.89	1
CG3178	FBgn0004584	Rrp1	FBgn0004584	3	17.47	17.41	18.07	17.61	17.81	17.71	-0.06	0.89	1
CG3606	FBgn0285954	caz	FBgn0285954	1	17.64	17.29	15.68	17.52	15.42	17.36	0.1	0.89	1
CG9745	FBgn0000412	D1	FBgn0000412	3	22.04	21.79	23.34	22.08	22.6	22.3	0.06	0.9	1
CG5149	FBgn0031904	CG5149	FBgn0031904	1	25.33	26.1	26.64	24.65	26.17	27.51	-0.08	0.91	1
CG1774	FBgn0039856	CG1774	FBgn0039856	1	15.87	15.95	15.66	15.87	15.72	16.05	-0.06	0.91	1
CG11579	FBgn0000117	arm	FBgn0000117	2	19.38	18.65	18.47	19.3	19.02	18.33	-0.05	0.91	1
CG1987	FBgn0030479	Rbp1-like	FBgn0030479	1	19.77	19.24	20.54	19.48	19.54	20.39	0.05	0.91	1
CG10944	FBgn0261592	RpS6	FBgn0261592	1	18.24	17.04	19.44	18.86	18.07	17.99	-0.07	0.92	1
CG7421	FBgn0037137	Nopp140	FBgn0037137	2	18.41	17.64	18.35	18.63	17.76	18.15	-0.05	0.92	1
CG12162	FBgn0037329	POLDIP2	FBgn0037329	1	14.28	14.22	13.33	15.65	11.47	14.41	0.1	0.92	1
CG43143	FBgn0262617	CG43143	FBgn0262617	1	16.53	16.5	16.59	16.21	17.07	16.2	0.05	0.93	1
CG16788	FBgn0037707	RnpS1	FBgn0037707	2	24.67	23.96	24.31	24.65	23.89	24.31	0.03	0.93	1
CG1677	FBgn0029941	CG1677	FBgn0029941	1	17.06	16.17	17.86	18.4	16.65	16.17	-0.05	0.95	1
CG4557	FBgn0029912	CG4557	FBgn0029912	1	16	16.37	22.36	14.82	21.71	17.74	0.16	0.95	1
CG4602	FBgn0024285	Srp54	FBgn0024285	9	22.42	21.93	22.73	22.04	22.39	22.59	0.02	0.95	1
CG17136	FBgn0260944	Rbp1	FBgn0260944	1	20.4	19.72	19.95	20.99	19.55	19.61	-0.02	0.96	1
CG4494	FBgn0264922	smt3	FBgn0264922	1	16.69	16.24	17.67	16.38	18.02	16.29	-0.03	0.96	1
CG8711	FBgn0033260	Cul4	FBgn0033260	1	15.47	15.62	15.39	15.89	14.55	15.96	0.03	0.96	1
CG8289	FBgn0030854	CG8289	FBgn0030854	1	16.78	16.62	16.08	17.32	15.54	16.71	-0.03	0.96	1
CG5786	FBgn0010770	ppan	FBgn0010770	1	15.56	15.14	17.11	15.26	16.32	16.15	0.02	0.97	1
CG4913	FBgn0026441	ear	FBgn0026441	2	17.85	17.24	18.36	17.72	17.24	18.52	-0.01	0.98	1
CG6340	FBgn0030648	CG6340	FBgn0030648	1	16.03	15.82	19.84	17.41	17.42	16.79	0.02	0.98	1
CG32409	FBgn0052409	CG32409	FBgn0052409	1	18.62	19.08	19.1	18.7	18.5	19.58	0.01	0.98	1
CG34414	FBgn0085443	spri	FBgn0085443	1	16.21	15.8	17.25	16.85	16.34	16.04	0.01	0.98	1
CG8939	FBgn0030720	CG8939	FBgn0030720	1	17.04	16.63	17.83	16.82	16.39	18.24	0.01	0.99	1
CG32438	FBgn0052438	SMC5	FBgn0052438	1	15.47	15.34	16.5	16.73	14.63	15.98	-0.01	0.99	1
CG44193	FBgn0265082	Cdep	FBgn0265082	1	20.57	19.82	18	20.25	19.77	18.34	0.01	0.99	1
CG32006	FBgn0052006	CG32006	FBgn0052006	1	13.95	14.15	21.4	13.8	19.63	16.13	-0.02	0.99	1
CG2118	FBgn0039877	Mccc1	FBgn0039877	26	29.17	29.01	29.2	28.71	29.35	29.31	0	1	1
CG10851	FBgn0004587	B52	FBgn0004587	3	21.33	20.73	22.1	21.44	20.95	21.76	0	1	1
