## Supplementary material for "Daedalus and Gasz recruit Armitage to mitochondria, bringing piRNA precursors to the biogenesis machinery": Table S5

Accessions	Gene	GeneSymbol	Description	Unique_peptides	Split_Bio_1	Split_Bio_2	Split_Bio_3	Split_Bio_4	ZsGreen_1	ZsGreen_2	ZsGreen_3	log2FC	P.Value	FDR
CG30404	FBgn0050404	Tango11	FBgn0050404	2	20.68	20.88	20.73	21.28	18.43	18.37	18.6	2.42	1.60E-05	0.032849954
ZUC+SPLITBIO	Zuc-SplitBioID	Zuc-SplitBioID	Zuc-SplitBioID	13	27.36	27.56	27.58	28.17	25.25	24.53	25.19	2.67	7.00E-05	0.071859274
CG11173	FBgn0034913	Snap29	FBgn0034913	1	18.75	18.86	18.84	19.01	16.1	16.56	15.11	2.94	2.40E-04	0.164249768
CG5581	FBgn0266420	Ote	FBgn0266420	8	23.97	24.09	24.13	23.45	22.43	21.26	21.93	2.04	4.80E-04	0.246374652
CG5014	FBgn0029687	Vap33	FBgn0029687	1	20.49	20.27	19.97	20.02	19.09	18.97	18.92	1.2	0.001	0.41062442
CG5271	FBgn0003942	RpS27A	FBgn0003942	4	23.58	23.59	23.44	23.37	22.12	22.67	22.38	1.11	0.0015	0.513280526
CG11513	FBgn0041164	armi	FBgn0041164	21	23.86	24.04	24.13	24.53	22.01	21.87	23.56	1.66	0.007	1
CG1458	FBgn0062442	Cisd2	FBgn0062442	1	18.24	18.54	18.37	19.58	16.26	15.44	17.63	2.24	0.0082	1
CG8108	FBgn0027567	CG8108	FBgn0027567	4	19.91	19.94	19.95	20.32	19.5	19.08	18.91	0.87	0.0091	1
CG4264	FBgn0266599	Hsc70-4	FBgn0266599	7	22.23	22.15	22.33	22.55	20.24	20.62	22.04	1.35	0.017	1
CG8749	FBgn0016978	snRNP-U1-70K	FBgn0016978	1	19.12	19.35	19.59	19.38	19.12	18.39	18.63	0.65	0.045	1
CG1710	FBgn0039904	Hcf	FBgn0039904	1	16.67	16.61	15.58	16.18	19.15	18.69	16.26	-1.77	0.05	1
CG14650	FBgn0037252	CG14650	FBgn0037252	1	18.54	18.59	18.58	19.01	17.99	15.36	17.91	1.6	0.05	1
CG46280	FBgn0283438	CG46280	FBgn0283438	2	19.49	19.4	19.38	20.28	18.81	19.05	19.09	0.66	0.058	1
CG43782	FBgn0264307	orb2	FBgn0264307	1	16.09	13.97	17.83	14.67	14	13.89	12.59	2.15	0.063	1
CG3869	FBgn0029870	Marf	FBgn0029870	6	21.2	21.23	20.88	20.63	20.19	20.83	19.59	0.78	0.068	1
CG18591	FBgn0261790	SmE	FBgn0261790	1	17.69	17.67	18.7	20.05	17.74	17.3	15.6	1.65	0.071	1
CG4170	FBgn0024183	vig	FBgn0024183	2	18.49	17.88	16.39	18.47	19.78	18.52	18.82	-1.23	0.085	1
CG5857	FBgn0039125	Ndc1	FBgn0039125	1	20.99	21.12	21.5	21.96	20.08	15.83	21.5	2.25	0.11	1
CG6122	FBgn0004872	piwi	FBgn0004872	5	19.79	19.91	20.12	19.78	19.45	19.44	19.65	0.39	0.11	1
CG2173	FBgn0021995	Rs1	FBgn0021995	5	22.61	22.49	22.68	22.84	22.48	22.31	21.94	0.41	0.12	1
CG10986	FBgn0001087	g	FBgn0001087	2	18.48	19.31	19.39	20.6	18.43	18.14	19.05	0.91	0.12	1
CG8522	FBgn0261283	SREBP	FBgn0261283	1	16.6	16.96	16.79	16.61	16.88	15.74	14.46	1.04	0.12	1
CG6944	FBgn0002525	Lam	FBgn0002525	3	19.28	19.12	19.29	18.98	18.24	18.59	19.16	0.51	0.12	1
CG9188	FBgn0031878	sip2	FBgn0031878	1	14.67	14.56	14.44	14.6	15.05	15.01	15.75	-0.7	0.13	1
CG11579	FBgn0000117	arm	FBgn0000117	2	19.35	19.48	18.31	20.01	19.72	19.9	20.39	-0.71	0.13	1
CG8931	FBgn0030717	Slc25A46a	FBgn0030717	1	15.23	17	16.39	16.2	17.38	18.9	16.11	-1.26	0.14	1
CG9750	FBgn0040075	rept	FBgn0040075	1	18.49	18.56	18.49	18.57	14.37	16.8	19.23	1.72	0.14	1
CG7441	FBgn0036763	TrpRS-m	FBgn0036763	1	15.35	15.23	15.83	16.31	15.17	15.35	9.12	2.47	0.14	1
CG1242	FBgn0001233	Hsp83	FBgn0001233	3	19.77	19.75	19.57	18.24	18.88	19.03	17.22	0.96	0.14	1
CG4913	FBgn0026441	ear	FBgn0026441	16	24.68	24.47	23.73	24.6	24.84	24.69	25.02	-0.48	0.15	1
CG17704	FBgn0026401	Nipped-B	FBgn0026401	1	18.94	18.87	18.98	19.24	19.36	19.33	19.35	-0.34	0.16	1
CG32789	FBgn0260484	HIP	FBgn0260484	1	15.15	15.63	17.46	16.53	15.38	15.51	14.73	0.99	0.16	1
CG10950	FBgn0034205	CG10950	FBgn0034205	1	19.91	20.4	19.35	19.92	19.06	18.69	20.06	0.63	0.16	1
CG33131	FBgn0033052	SCAP	FBgn0033052	1	16.82	17.88	16.6	18.41	17.15	16.98	13.84	1.44	0.17	1
CG5836	FBgn0025571	SF1	FBgn0025571	2	19.69	20.05	19.72	19.75	19.78	19.23	19.29	0.37	0.17	1
CG17258	FBgn0031496	CG17258	FBgn0031496	1	19.26	19.45	19.01	18.57	19.46	19.16	19.97	-0.46	0.18	1
CG10990	FBgn0030520	Pdcd4	FBgn0030520	1	17.17	14.5	15.55	16.39	15.99	17.21	17.67	-1.06	0.2	1
CG42799	FBgn0261934	dikar	FBgn0261934	16	23.11	23.25	21.78	23.18	23.5	22.96	23.88	-0.62	0.2	1
CG6340	FBgn0030648	CG6340	FBgn0030648	1	17.62	14.43	15.52	15.66	15.65	15.55	8.98	2.41	0.2	1
CG10198	FBgn0039120	Nup98-96	FBgn0039120	1	23.82	24.17	23.18	18.24	17.21	21.14	21.59	2.37	0.2	1
CG7033	FBgn0030086	CCT2	FBgn0030086	1	14.54	15.06	14.95	15.14	15.48	15.09	15.92	-0.58	0.21	1
CG14996	FBgn0035499	Chd64	FBgn0035499	7	22.77	22.85	22.82	22.77	22.8	22.57	22.01	0.34	0.21	1
CG16944	FBgn0003360	sesB	FBgn0003360	2	19.81	19.7	20.02	19.75	20.77	20.21	19.71	-0.41	0.22	1
CG6815	FBgn0040237	bor	FBgn0040237	4	19.33	19.04	19.39	19.55	19.11	18.81	19.13	0.31	0.22	1
CG2522	FBgn0010391	Gtp-bp	FBgn0010391	1	16.79	16.45	17.3	17.95	15.35	15.93	17.5	0.86	0.22	1
CG6512	FBgn0036702	CG6512	FBgn0036702	2	17.64	17.45	17.86	17.55	17.45	16.96	17.11	0.45	0.24	1
CG2009	FBgn0026262	bip2	FBgn0026262	3	18.66	18.29	18.08	19	18.54	19.02	19.28	-0.44	0.24	1
CG2207	FBgn0022893	Df31	FBgn0022893	1	19.31	19.75	16.82	14.32	19.2	19.09	19.17	-1.61	0.25	1
CG6479	FBgn0036710	CG6479	FBgn0036710	1	15.88	16.43	18.33	19.34	16.81	16.18	16.23	1.09	0.25	1
CG9424	FBgn0037719	bocks	FBgn0037719	1	20.22	20.52	20.47	19.49	20.41	20.28	15.43	1.47	0.25	1
CG14895	FBgn0044826	Pak3	FBgn0044826	1	15.72	15.83	15.86	16.35	15.94	13.38	15.95	0.85	0.26	1
CG10880	FBgn0031398	CG10880	FBgn0031398	3	19.84	19.33	19.66	20.37	19.38	19.67	19.28	0.36	0.27	1
CG18361	FBgn0000499	dsh	FBgn0000499	3	18.87	19.43	19.33	20.14	18.42	18.24	19.91	0.59	0.27	1
CG7556	FBgn0030990	CG7556	FBgn0030990	1	16.4	16.37	16.45	16.11	16.45	13.41	16.38	0.92	0.27	1
CG1542	FBgn0039828	CG1542	FBgn0039828	1	19.89	19.8	20.39	20.7	19.66	19.89	19.98	0.35	0.28	1
CG5786	FBgn0010770	ppan	FBgn0010770	1	16.02	15.97	16.89	16.7	16.26	15.92	15.55	0.49	0.28	1
CG33718	FBgn0044419	Pmi	FBgn0044419	1	18.26	16.36	17.52	17.8	17.5	15.38	17.2	0.79	0.29	1
CG4180	FBgn0001977	CIAPIN1	FBgn0001977	1	18.48	18.84	18.6	17.81	18.54	18.45	15.9	0.8	0.29	1
CG9900	FBgn0004643	Zw10	FBgn0004643	1	20.26	20.06	17.14	19.79	20.16	20.35	19.99	-0.85	0.29	1
CG7808	FBgn0039713	RpS8	FBgn0039713	3	18.74	19.05	18.68	19.21	18.77	18.28	18.75	0.32	0.29	1
CG4429	FBgn0262734	eIF4H1	FBgn0262734	1	15.66	14.85	15.81	15.66	15.64	15.28	17.74	-0.72	0.31	1
CG6859	FBgn0036484	Pex3	FBgn0036484	1	16.75	16.76	16.79	17.03	14.47	16.49	17.32	0.74	0.31	1
CG3922	FBgn0005533	RpS17	FBgn0005533	1	15.99	16.36	15.42	18.99	17.86	16.2	19.47	-1.15	0.32	1
CG4087	FBgn0002593	RpLP1	FBgn0002593	3	19.87	20.1	19.45	19.97	19.89	19.58	19.2	0.29	0.32	1
CG6980	FBgn0039228	CG6980	FBgn0039228	1	19.36	19.66	18.47	12.4	18.99	19.61	19.2	-1.8	0.33	1
CG5330	FBgn0015268	Nap1	FBgn0015268	1	15.47	15.91	18.45	16.07	16.28	14.74	15.91	0.84	0.33	1
CG8863	FBgn0038145	Droj2	FBgn0038145	1	15.87	16.94	16.28	15.1	16.28	15.73	13.96	0.73	0.33	1
CG12819	FBgn0037810	sle	FBgn0037810	1	15.6	15.84	15.09	16.18	15.9	14.43	15.15	0.52	0.34	1
CG1633	FBgn0040309	Jafrac1	FBgn0040309	2	19.81	19.5	19.81	19.73	19.85	20.05	19.89	-0.22	0.34	1
CG8939	FBgn0030720	CG8939	FBgn0030720	2	21.65	20.85	21.95	21.19	21.28	21.41	20.31	0.41	0.35	1
CG1274	FBgn0040308	Jafrac2	FBgn0040308	1	18.09	17.85	18.19	16.58	17.63	17.27	16.52	0.54	0.35	1
CG14894	FBgn0038428	CG14894	FBgn0038428	1	19.73	19.88	20.1	17.64	19.97	19.49	14.54	1.34	0.36	1
CG1416	FBgn0032961	CG1416	FBgn0032961	1	15.82	15.56	17.55	13.73	15.24	15.17	13.97	0.87	0.36	1
CG9007	FBgn0036398	upSET	FBgn0036398	3	18.32	18.65	17.52	18.98	18.38	19.05	18.88	-0.4	0.37	1
CG7434	FBgn0015288	RpL22	FBgn0015288	4	21.62	21.98	21.17	21.62	21.48	21.36	21.18	0.26	0.37	1
CG32346	FBgn0000541	E(bx)	FBgn0000541	1	19.16	19.13	19.34	18.27	18.94	18.81	18.14	0.35	0.38	1
CG8545	FBgn0033741	CG8545	FBgn0033741	7	22.2	21.39	21.67	21.53	21.45	22.05	20.34	0.42	0.38	1
CG5064	FBgn0035947	Srp68	FBgn0035947	1	17.26	17.61	17.21	15.86	17.36	16.78	14.69	0.71	0.38	1
CG6292	FBgn0025455	CycT	FBgn0025455	2	20.35	20.34	19.89	21.41	20.75	20.42	21.6	-0.43	0.39	1
CG4817	FBgn0010278	Ssrp	FBgn0010278	3	19.04	19.24	19.24	20.09	19.1	18.95	19.33	0.28	0.4	1
CG5258	FBgn0029148	NHP2	FBgn0029148	3	23.53	23.35	23.08	23.46	23.62	23.8	23.28	-0.21	0.4	1
CG1234	FBgn0037489	CG1234	FBgn0037489	1	18.58	18.09	18.11	17.74	17.94	18.15	17.25	0.35	0.4	1
CG4046	FBgn0034743	RpS16	FBgn0034743	1	17.71	15.67	18.47	19.49	18.32	17.9	19.78	-0.84	0.4	1
CG8900	FBgn0010411	RpS18	FBgn0010411	1	17.17	17.38	16.16	16.28	17.87	17.43	16.41	-0.49	0.4	1
CG3725	FBgn0263006	SERCA	FBgn0263006	1	18.14	17.99	20.78	17.5	18.3	18.24	17.08	0.73	0.41	1
CG4609	FBgn0014163	fax	FBgn0014163	1	16.08	16.41	15.99	9.34	15.88	16.02	16.01	-1.51	0.41	1
CG8465	FBgn0028343	Ankle2	FBgn0028343	1	17.36	17.76	17.54	18.15	17.37	17.46	20.15	-0.62	0.42	1
CG2990	FBgn0030170	CG2990	FBgn0030170	1	14.92	14.9	14.89	12.55	14.25	14.48	11.79	0.81	0.42	1
CG3606	FBgn0285954	caz	FBgn0285954	2	18.14	16.25	15.94	17.31	16.26	15.67	17.12	0.56	0.43	1
CG4581	FBgn0025352	Thiolase	FBgn0025352	1	19.79	20.07	19.85	20.84	19.73	20.42	21.44	-0.39	0.43	1
CG2199	FBgn0035213	CG2199	FBgn0035213	3	19.68	19.48	18.95	18.34	19.56	19.69	19.03	-0.31	0.43	1
CG4618	FBgn0035589	CHMP2B	FBgn0035589	3	21.06	20.55	19.22	20.42	21.22	21.52	19.67	-0.49	0.43	1
CG5010	FBgn0260747	Chchd2	FBgn0260747	1	17.63	17.82	16.99	10.37	17.55	17.55	16.49	-1.49	0.44	1
CG8258	FBgn0284436	CCT8	FBgn0284436	1	16.7	16.53	16.12	16.14	16.61	16.81	13.81	0.63	0.44	1
CG7154	FBgn0031947	CG7154	FBgn0031947	1	17.64	17.69	17.05	10.53	17.81	18.26	15.62	-1.5	0.44	1
CG11180	FBgn0034528	CG11180	FBgn0034528	13	22.06	22.15	21.54	22.44	22.21	21.97	22.71	-0.25	0.44	1
CG15093	FBgn0034390	CG15093	FBgn0034390	1	16.02	15.7	18.34	18.45	15.07	16.16	17.78	0.79	0.44	1
CG7028	FBgn0027587	CG7028	FBgn0027587	3	21.78	21.98	21.68	20.46	22.02	21.82	18.34	0.75	0.45	1
CG9745	FBgn0000412	D1	FBgn0000412	3	20.8	20.72	20.71	22.61	20.39	20.34	21.51	0.46	0.45	1
CG32418	FBgn0052418	vito	FBgn0052418	1	17.06	16.71	17.18	18.24	17.53	17.16	18.49	-0.43	0.45	1
CG33332	FBgn0067629	CG33332	FBgn0067629	2	18.56	17.65	17.98	18.78	17.93	18.79	18.99	-0.33	0.46	1
CG18408	FBgn0033504	CAP	FBgn0033504	2	17.74	16.71	16.96	17.81	17.19	17.76	18.02	-0.35	0.47	1
CG13417	FBgn0041229	Gr93a	FBgn0041229	1	21.75	20.08	20.59	20.39	19.29	21.67	19.63	0.5	0.47	1
CG18428	FBgn0039149	CG18428	FBgn0039149	5	21.02	21.55	20.64	22.68	21.57	21.41	22.69	-0.41	0.48	1
CG8409	FBgn0003607	Su(var)205	FBgn0003607	1	18.83	18.88	19.6	19.58	19.42	18.76	20.47	-0.33	0.49	1
CG7439	FBgn0087035	AGO2	FBgn0087035	2	20.59	18.68	18.82	19.04	18.82	18.71	19.26	0.35	0.49	1
CG33844	FBgn0053844	His2A:CG33844	FBgn0053844	3	20.28	20.37	20.73	20.8	20.6	19.77	20.59	0.23	0.5	1
CG32388	FBgn0250849	CG32388	FBgn0250849	1	19.59	14.1	16.58	18.78	16.09	19.65	19.19	-1.04	0.5	1
CG8280	FBgn0284245	eEF1alpha1	FBgn0284245	5	22.82	22.86	22.65	22.64	22.5	22.78	22.52	0.14	0.5	1
CG4147	FBgn0001218	Hsc70-3	FBgn0001218	1	17.6	17.34	21.96	15.09	17.53	17.94	15.21	1.1	0.51	1
CG7911	FBgn0039735	Nph	FBgn0039735	2	19.2	19.35	18.53	19.57	19.43	19	19.75	-0.23	0.51	1
CG5599	FBgn0030612	CG5599	FBgn0030612	1	16.24	15.92	15.61	16.26	16.03	15.64	17.43	-0.36	0.51	1
CG10686	FBgn0041775	tral	FBgn0041775	1	16.54	15.73	15.88	15.71	16.08	15.85	16.86	-0.3	0.51	1
CG33512	FBgn0053512	dpr4	FBgn0053512	1	17.97	17.48	15.42	19.59	18.12	17.49	19.2	-0.66	0.52	1
CG4651	FBgn0011272	RpL13	FBgn0011272	1	16.53	16.93	16.32	15.51	16.61	16.27	17.04	-0.32	0.52	1
CG4863	FBgn0020910	RpL3	FBgn0020910	1	19.61	19.16	19.21	19.95	19.38	19.45	20.28	-0.22	0.52	1
CG16817	FBgn0037728	p23	FBgn0037728	1	17.41	17.69	17.29	16.75	17.27	17.09	16.68	0.27	0.52	1
CG17949	FBgn0061209	His2B:CG17949	FBgn0061209	3	22.13	22.53	21.99	21.33	22.19	22.06	20.87	0.29	0.52	1
CG32031	FBgn0000116	Argk	FBgn0000116	3	18.6	18.69	18.64	19.04	18.58	18.59	18.55	0.17	0.53	1
CG3314	FBgn0014026	RpL7A	FBgn0014026	1	16.9	16.84	16.89	16.71	17.08	14.71	17.36	0.45	0.53	1
CG9244	FBgn0010100	mAcon1	FBgn0010100	1	17.13	16.98	16.93	16.7	17.28	16.97	17.25	-0.23	0.54	1
CG8478	FBgn0037746	CG8478	FBgn0037746	1	15.84	15.88	15.31	10.66	15.44	15.85	14.55	-0.86	0.54	1
CG43665	FBgn0263740	eIF2gamma	FBgn0263740	1	14.85	16.55	16.37	19.51	17.25	16.81	18.48	-0.7	0.54	1
CG33801	FBgn0053801	His1:CG33801	FBgn0053801	1	23.46	23.38	23.23	18.78	22.37	23.05	18.2	1.01	0.54	1
CG4389	FBgn0028479	Mtpalpha	FBgn0028479	5	19.7	19.47	19.5	19.56	19.73	20.13	19.31	-0.17	0.54	1
CG1691	FBgn0285926	Imp	FBgn0285926	2	18.2	18.67	18.78	18.62	18.23	18.56	19.67	-0.26	0.55	1
CG33979	FBgn0261458	capt	FBgn0261458	1	18.73	18.64	18.99	16.11	19.37	19.69	17.05	-0.58	0.55	1
CG15442	FBgn0285948	RpL27A	FBgn0285948	1	19.43	19.3	19.81	14.09	19.28	19.42	18.35	-0.86	0.55	1
CG10652	FBgn0086710	RpL30	FBgn0086710	1	16.04	17.31	16.75	17.64	16.83	16.91	18.1	-0.35	0.55	1
CG33863	FBgn0053863	His3:CG33863	FBgn0053863	1	21.75	21.53	21.84	26.26	22.58	21.52	22.33	0.7	0.57	1
CG1960	FBgn0002872	mu2	FBgn0002872	1	16.39	15.68	15.66	15.78	15.99	15.52	16.99	-0.29	0.57	1
CG14670	FBgn0037332	Hcs	FBgn0037332	16	24.42	23.72	23.59	23.29	24	24.5	23.43	-0.22	0.57	1
CG4954	FBgn0034258	eIF3c	FBgn0034258	6	22.85	22.64	20.62	20.54	22.93	22.78	20.73	-0.48	0.57	1
CG8055	FBgn0086656	shrb	FBgn0086656	3	19.36	19.47	18.84	19.53	19.47	19.52	19.36	-0.15	0.57	1
CG33846	FBgn0053846	His1:CG33846	FBgn0053846	4	27.16	27.03	26.93	26.04	27.18	27.13	24.99	0.36	0.58	1
CG11276	FBgn0011284	RpS4	FBgn0011284	1	17.43	17.3	20.88	18.37	17.56	17.75	18.62	0.52	0.58	1
CG1915	FBgn0086906	sls	FBgn0086906	1	19.6	13.31	12.8	18.3	14.27	18.76	18.48	-1.17	0.58	1
CG11522	FBgn0039857	RpL6	FBgn0039857	2	18.27	18.3	18.91	21.29	18.51	19.47	21.19	-0.53	0.58	1
CG5935	FBgn0026533	Dek	FBgn0026533	2	18.8	18.93	18.5	18.22	19.06	18.92	18.4	-0.18	0.58	1
CG6146	FBgn0004924	Top1	FBgn0004924	22	24.68	24.74	24.66	25.52	24.76	24.69	25.95	-0.23	0.59	1
CG12051	FBgn0000043	Act42A	FBgn0000043	7	21.22	21.13	20.89	21.56	22.18	21.27	20.78	-0.21	0.6	1
CG4759	FBgn0039359	RpL27	FBgn0039359	1	16.21	16.72	16.38	17.82	16.4	15.24	17.59	0.37	0.6	1
CG6439	FBgn0038922	Idh3b	FBgn0038922	1	21.44	21.06	17.41	12.37	21.08	21.33	15.77	-1.32	0.61	1
CG33113	FBgn0053113	Rtnl1	FBgn0053113	1	15.12	15.1	14.84	17.19	15.6	15.32	16.92	-0.39	0.61	1
CG7726	FBgn0013325	RpL11	FBgn0013325	1	18.96	18.79	18.47	17.22	18.29	18.87	16.93	0.33	0.61	1
CG42232	FBgn0250754	CG42232	FBgn0250754	1	15.69	15.93	15.29	14.79	15.85	15.48	14.02	0.31	0.61	1
CG13922	FBgn0035272	mRpL46	FBgn0035272	2	17.94	17.49	17.13	17.17	17.71	18.05	15.47	0.36	0.61	1
CG8287	FBgn0262518	Rab8	FBgn0262518	1	16.07	16.39	17.34	18.29	16.56	16.48	19.47	-0.48	0.62	1
CG9805	FBgn0037249	eIF3a	FBgn0037249	1	15.86	16.34	13.73	18.69	16.02	15.48	19.02	-0.68	0.62	1
CG14813	FBgn0028969	deltaCOP	FBgn0028969	1	14.98	15.13	14.77	16.35	13.92	14.55	16.36	0.37	0.62	1
CG5261	FBgn0283658	muc	FBgn0283658	1	15.84	16.01	15.92	17.06	16.13	15.68	17.75	-0.31	0.62	1
CG15792	FBgn0265434	zip	FBgn0265434	3	18.05	18.15	18.26	19.44	18.17	18.37	19.68	-0.26	0.63	1
CG6070	FBgn0039487	gb	FBgn0039487	1	17.05	17.43	17.07	20.31	17.26	17.1	21.52	-0.66	0.63	1
CG7111	FBgn0020618	Rack1	FBgn0020618	6	21.49	21.32	21.74	20.17	21.26	21.47	20.03	0.26	0.63	1
CG8632	FBgn0033762	ZnT49B	FBgn0033762	1	15.22	14.47	15.68	16.6	15.29	15.65	16.42	-0.3	0.63	1
CG32512	FBgn0052512	CG32512	FBgn0052512	2	21.2	20.87	19.3	19.54	20.96	21.19	16.91	0.54	0.64	1
CG1483	FBgn0002645	Map205	FBgn0002645	1	16.83	16.74	16.38	17.69	16.96	16.84	17.62	-0.23	0.64	1
CG15693	FBgn0019936	RpS20	FBgn0019936	1	17.4	17.84	16.83	18.43	16.21	17.37	18.36	0.31	0.64	1
CG10811	FBgn0023213	eIF4G1	FBgn0023213	2	17.18	16.65	16.66	17.31	16.72	16.87	17.93	-0.23	0.64	1
CG4898	FBgn0003721	Tm1	FBgn0003721	1	16.16	15.85	20.07	20.58	15.07	15.59	21.14	0.9	0.64	1
CG31196	FBgn0020238	14-3-3epsilon	FBgn0020238	1	16.68	15.18	16.09	19.35	15.67	14.71	18.36	0.58	0.65	1
CG10203	FBgn0028554	x16	FBgn0028554	1	18.85	18.71	18.23	18.43	18.41	18.11	18.71	0.15	0.65	1
CG5784	FBgn0034282	Mapmodulin	FBgn0034282	1	18.54	18.1	18.38	18.9	19.23	18.44	18.27	-0.17	0.66	1
CG6341	FBgn0028737	eEF1beta	FBgn0028737	1	14.81	15.89	15.41	15.66	15.39	15.42	14.91	0.2	0.66	1
CG3231	FBgn0086129	snama	FBgn0086129	21	24.17	24.12	23.93	25.28	24.32	24.02	25.41	-0.21	0.66	1
CG10315	FBgn0034858	eIF2Bdelta	FBgn0034858	1	16.62	16.82	14.62	17.29	16.18	16.39	17.41	-0.33	0.66	1
CG30122	FBgn0050122	CG30122	FBgn0050122	1	15.33	16.18	15.23	17.44	16	15.49	17.67	-0.34	0.67	1
CG17136	FBgn0260944	Rbp1	FBgn0260944	1	18.55	19.7	17.81	19.04	18.76	18.86	19.34	-0.21	0.67	1
CG11856	FBgn0039302	Nup358	FBgn0039302	1	17.04	16.67	16.27	15.34	16.57	16.73	14.83	0.29	0.67	1
CG10622	FBgn0029118	ScsbetaG	FBgn0029118	1	17.48	17.36	17.2	14.62	17.16	17.71	16.2	-0.36	0.67	1
CG11901	FBgn0029176	eEF1gamma	FBgn0029176	1	15.77	16.31	16.02	19.1	16.72	15.65	19.54	-0.5	0.68	1
CG15784	FBgn0029766	CG15784	FBgn0029766	1	15.41	16.41	16.27	16.94	16.26	14.78	16.92	0.27	0.68	1
CG8963	FBgn0034181	CG8963	FBgn0034181	1	15.82	15.86	15.17	15.83	14.98	15.39	16.07	0.19	0.68	1
CG6226	FBgn0013269	Fkbp39	FBgn0013269	5	20.48	20.6	20.83	20.41	20.37	20.42	20.64	0.11	0.68	1
CG32006	FBgn0052006	CG32006	FBgn0052006	1	20.29	20.39	19.96	18.12	20.94	20.32	18.72	-0.3	0.69	1
CG6987	FBgn0283477	SF2	FBgn0283477	2	16.9	17.06	16.32	19.65	17.13	16.95	19.6	-0.41	0.69	1
CG6843	FBgn0036827	CG6843	FBgn0036827	2	19.55	19.44	18.17	19.05	19.02	19.44	19.16	-0.15	0.69	1
CG6946	FBgn0259139	glo	FBgn0259139	1	16.58	16.38	16.76	17.86	16.8	16.85	17.66	-0.21	0.69	1
CG1472	FBgn0033460	Sec24AB	FBgn0033460	3	20.06	19.99	19.86	19.22	19.84	19.72	19.44	0.12	0.69	1
CG10324	FBgn0038454	CG10324	FBgn0038454	2	17.49	17.48	17.29	19.45	17.54	17.41	19.81	-0.32	0.7	1
CG17489	FBgn0064225	RpL5	FBgn0064225	1	20.69	20.96	20.16	19.33	20.53	20.44	19.28	0.2	0.7	1
CG10672	FBgn0035588	CG10672	FBgn0035588	1	18.08	17.8	17.9	17.62	17.59	18.01	17.53	0.14	0.7	1
CG3167	FBgn0034962	MAN1	FBgn0034962	3	19.25	18.85	19.89	19.27	19.19	18.81	19.56	0.13	0.7	1
CG1404	FBgn0020255	Ran	FBgn0020255	3	21.12	21.24	20.78	19.52	20.9	21.46	18.77	0.29	0.7	1
CG4038	FBgn0011824	CG4038	FBgn0011824	3	21.84	21.92	21.61	20.09	21.72	21.58	20.08	0.24	0.7	1
CG9588	FBgn0038166	CG9588	FBgn0038166	1	21.84	18.18	20.56	19.96	19.19	22.06	20.3	-0.38	0.71	1
CG12288	FBgn0032620	CG12288	FBgn0032620	14	26.38	26.03	26.01	25.21	26.14	26.22	24.82	0.18	0.71	1
CG5119	FBgn0265297	pAbp	FBgn0265297	5	20.68	20.63	20.6	20.5	21.14	20.53	20.46	-0.11	0.71	1
CG6756	FBgn0032397	Tom70	FBgn0032397	1	17.02	17.06	17.29	12.51	16.73	16.49	16.07	-0.46	0.71	1
CG9776	FBgn0027866	CG9776	FBgn0027866	1	18.15	17.82	17.25	18.42	17.87	17.96	18.36	-0.15	0.72	1
CG4510	FBgn0038746	Surf6	FBgn0038746	1	15.54	15.84	15.56	15.83	15.65	15.31	15.72	0.13	0.72	1
CG9765	FBgn0026620	tacc	FBgn0026620	1	15.35	15.82	17.6	12.47	15.85	16.22	15.12	-0.42	0.72	1
CG1703	FBgn0030321	CG1703	FBgn0030321	2	17.83	17.3	19.66	19.13	17.56	17.97	19.15	0.25	0.73	1
CG10161	FBgn0040227	eIF3d1	FBgn0040227	1	17.42	17.12	15.3	19.06	16.76	16.71	19.31	-0.37	0.73	1
CG8103	FBgn0262519	Mi-2	FBgn0262519	5	19.34	18.82	18.63	19.4	18.74	18.94	19.86	-0.13	0.73	1
CG16903	FBgn0040394	CG16903	FBgn0040394	1	19.52	19.45	19.33	20.26	19.76	19.77	19.04	0.12	0.73	1
CG10071	FBgn0016726	RpL29	FBgn0016726	1	20.59	20.66	20.01	20.1	20.41	20.41	20.49	-0.1	0.73	1
CG10305	FBgn0261597	RpS26	FBgn0261597	1	16.17	16.72	15.07	19.01	16.13	15.98	19.3	-0.4	0.74	1
CG14074	FBgn0036818	CG14074	FBgn0036818	1	17.91	17.96	17.66	18.65	17.94	18.07	18.51	-0.13	0.74	1
CG18811	FBgn0042134	Capr	FBgn0042134	2	18.33	18.25	18.28	18.54	18.14	18.21	19.05	-0.11	0.74	1
CG10851	FBgn0004587	B52	FBgn0004587	2	18.93	19.4	18.64	19.9	19	19.18	19.86	-0.13	0.75	1
CG9075	FBgn0001942	eIF4A	FBgn0001942	1	16.73	17.07	16.82	17.09	16.56	16.87	16.98	0.12	0.75	1
CG2926	FBgn0037344	CG2926	FBgn0037344	1	18.27	15.84	17.4	17.99	16.44	17.75	17.26	0.23	0.75	1
CG7654	FBgn0036928	Tom20	FBgn0036928	1	19.52	19.16	19	17.99	19.7	19.01	17.45	0.2	0.75	1
CG7392	FBgn0044323	Cka	FBgn0044323	1	18.7	18.96	20.38	20.95	19.25	18.97	21.87	-0.28	0.75	1
CG9191	FBgn0004378	Klp61F	FBgn0004378	1	16.41	16.37	15.93	19.12	16.26	16.24	19.42	-0.35	0.76	1
CG7471	FBgn0015805	HDAC1	FBgn0015805	2	18.7	18.6	18.05	18.49	18.91	18.55	18.22	-0.1	0.76	1
CG1938	FBgn0030276	Dlic	FBgn0030276	1	13.04	13.26	13.48	16.18	12.42	12.55	15.91	0.37	0.76	1
CG9894	FBgn0031453	Bacc	FBgn0031453	3	20.5	20.81	20.19	20.77	20.64	20.63	20.68	-0.08	0.76	1
CG3564	FBgn0029709	CHOp24	FBgn0029709	1	16.08	14.94	15.43	15.25	15.22	15.67	15.78	-0.13	0.77	1
CG11274	FBgn0036340	SRm160	FBgn0036340	3	18.6	18.58	18.11	19.18	18.37	18.16	19.75	-0.14	0.77	1
CG8289	FBgn0030854	CG8289	FBgn0030854	3	19.96	19.43	19.76	20.23	19.63	19.71	19.96	0.08	0.77	1
CG3416	FBgn0002787	Rpn8	FBgn0002787	4	20.62	21.07	19.92	19.58	20.58	20.21	19.71	0.13	0.77	1
CG45783	FBgn0267430	Pzl	FBgn0267430	1	15.56	16.27	14.94	14.39	15.57	15.13	15.65	-0.16	0.77	1
CG6684	FBgn0086472	RpS25	FBgn0086472	2	18.9	19.16	18.67	18.56	19.2	18.84	18.67	-0.08	0.78	1
CG2168	FBgn0017545	RpS3A	FBgn0017545	2	19.04	19.39	18.81	18.18	19.08	18.89	18.27	0.11	0.78	1
CG10423	FBgn0039300	RpS27	FBgn0039300	1	18.87	18.31	18.92	18.24	19.34	19.47	17.42	-0.16	0.78	1
CG7070	FBgn0267385	PyK	FBgn0267385	1	17.26	17.07	16.63	18.31	17.63	16.92	17.86	-0.15	0.78	1
CG2099	FBgn0037328	RpL35A	FBgn0037328	1	17.37	16.92	17.03	17.06	17.22	17	17.37	-0.1	0.78	1
CG1913	FBgn0003884	alphaTub84B	FBgn0003884	4	18.63	18.62	19.06	18.91	18.53	18.36	19.25	0.09	0.78	1
CG8710	FBgn0033265	coil	FBgn0033265	1	16.02	16.31	15.79	18.66	16.08	15.86	19.01	-0.29	0.79	1
CG12750	FBgn0086707	ncm	FBgn0086707	4	20.56	20.46	20.69	21.23	20.46	20.5	20.99	0.08	0.79	1
CG11414	FBgn0035024	CG11414	FBgn0035024	1	18.24	17.94	18.12	17.66	18.22	18.02	17.43	0.1	0.79	1
CG10840	FBgn0026259	eIF5B	FBgn0026259	4	19.07	19.16	18.73	19.41	18.98	18.86	19.69	-0.08	0.79	1
CG2050	FBgn0002780	mod	FBgn0002780	5	20.45	20.45	20.53	21.43	20.28	20.36	21.2	0.1	0.8	1
CG11198	FBgn0033246	ACC	FBgn0033246	112	31.9	31.81	31.55	30.91	31.92	32.05	30.98	-0.11	0.8	1
CG5808	FBgn0027617	CG5808	FBgn0027617	2	18.15	17.96	17.81	18.74	18.03	17.78	19.01	-0.11	0.8	1
CG6504	FBgn0041195	Pkd2	FBgn0041195	1	17.61	17.4	19.55	21.67	18.48	18.71	19.2	0.26	0.8	1
CG13096	FBgn0032050	CG13096	FBgn0032050	17	23.95	24	23.58	24.8	23.7	23.56	25.39	-0.13	0.81	1
CG4169	FBgn0250814	UQCR-C2	FBgn0250814	1	16.31	16.02	15.99	17.08	15.85	16.36	17.2	-0.12	0.81	1
CG2706	FBgn0000928	fs(1)Yb	FBgn0000928	1	16.14	15.56	17.78	18.51	16.77	16.05	18.86	-0.23	0.82	1
CG17255	FBgn0261710	nocte	FBgn0261710	1	14.61	13.53	14.16	15.93	14.05	14.59	15.52	-0.16	0.82	1
CG1527	FBgn0004404	RpS14b	FBgn0004404	2	18.04	18.19	17.72	17.98	18	17.56	18.16	0.08	0.82	1
CG4918	FBgn0003274	RpLP2	FBgn0003274	2	20.16	20.44	19.89	19.15	20.48	20.32	18.56	0.12	0.83	1
CG18212	FBgn0038535	alt	FBgn0038535	1	19.76	19.43	19.61	17.91	19.65	19.84	17.62	0.14	0.84	1
CG13388	FBgn0027932	Akap200	FBgn0027932	1	15.12	15.04	17.58	18	15.24	16.47	17.02	0.19	0.84	1
CG7424	FBgn0031980	RpL36A	FBgn0031980	4	29.73	29.05	28.9	24.31	29.29	29.61	23.97	0.37	0.84	1
CG31712	FBgn0051712	CG31712	FBgn0051712	1	16.62	17.25	15.92	19.4	16.27	16.84	19.44	-0.22	0.84	1
CG3637	FBgn0025865	Cortactin	FBgn0025865	1	17.93	17.38	15.76	15.83	17.6	17.74	15.35	-0.17	0.84	1
CG4944	FBgn0026084	cib	FBgn0026084	2	22.29	21.83	21.96	19.76	22.26	22.23	19.33	0.19	0.84	1
CG9243	NA	NA	NA	5	21.85	21.62	21.78	21.43	22.06	21.95	20.77	0.07	0.85	1
CG2118	FBgn0039877	Mccc1	FBgn0039877	28	30.37	30.36	30.17	28.41	30.33	30.53	28.19	0.15	0.85	1
CG17252	FBgn0026149	BCL7-like	FBgn0026149	1	16.37	17.41	16.01	19.22	16.79	16.3	19.27	-0.2	0.85	1
CG3195	FBgn0034968	RpL12	FBgn0034968	1	18.35	18.24	17.85	16.16	18.18	19.73	15.65	-0.2	0.85	1
CG7597	FBgn0037093	Cdk12	FBgn0037093	1	16.44	15.71	16.29	17.08	15.84	16.18	16.84	0.09	0.85	1
CG1516	FBgn0027580	PCB	FBgn0027580	79	34.09	33.93	33.91	33.09	34.07	34.17	32.73	0.1	0.85	1
CG10973	FBgn0036306	CG10973	FBgn0036306	5	20.76	20.08	20.66	20.21	20.31	21.1	20.08	-0.07	0.85	1
CG4602	FBgn0024285	Srp54	FBgn0024285	10	23	22.89	22.57	23.15	22.47	22.94	23.15	0.05	0.85	1
CG2033	FBgn0010198	RpS15Aa	FBgn0010198	2	19.33	19.21	19	19.26	19.13	19.47	19.12	-0.04	0.86	1
CG7977	FBgn0026372	RpL23A	FBgn0026372	4	22.49	22.37	22.21	21.45	22.61	22.45	21.53	-0.07	0.86	1
CG31755	FBgn0051755	SoYb	FBgn0051755	2	18.54	19.41	21.35	22.62	19.06	19.31	23.88	-0.27	0.86	1
CG15119	FBgn0034430	mip40	FBgn0034430	1	13.56	13.5	13.48	16.18	12.89	13.18	15.91	0.19	0.86	1
CG15697	FBgn0038834	RpS30	FBgn0038834	1	22.53	22.81	22.83	22.23	23.15	22.31	22.5	-0.05	0.86	1
CG16901	FBgn0263396	sqd	FBgn0263396	3	18.7	18.56	17.95	20.16	18.77	18.91	19.12	-0.09	0.87	1
CG10084	FBgn0002044	swm	FBgn0002044	1	15.14	15.7	14.63	16.7	15.64	14.96	16.35	-0.11	0.87	1
CG1866	FBgn0039581	Moca-cyp	FBgn0039581	3	19.9	20.24	19.66	21.8	20.03	19.5	22.04	-0.13	0.87	1
CG17642	FBgn0031357	mRpL48	FBgn0031357	1	17.13	16.98	17.22	14.92	17.06	17	15.97	-0.12	0.87	1
CG4897	FBgn0005593	RpL7	FBgn0005593	1	17.69	17.84	17.33	15.77	17.48	17.73	15.92	0.11	0.88	1
CG17883	FBgn0040005	CG17883	FBgn0040005	1	17.34	17.65	17.53	18.17	16.95	17.1	19.28	-0.1	0.88	1
CG11844	FBgn0046214	vig2	FBgn0046214	1	17	17.3	16.51	17.5	16.82	16.64	18.01	-0.08	0.88	1
CG8542	FBgn0001220	Hsc70-5	FBgn0001220	5	19.16	18.49	19.29	18.96	18.97	19.23	18.58	0.05	0.88	1
CG3187	FBgn0029783	Sirt4	FBgn0029783	1	15.6	15.74	16.17	17.26	15.61	16.01	17.24	-0.09	0.88	1
CG6543	FBgn0033879	Echs1	FBgn0033879	2	18.42	18	18.16	17.94	18.29	18.73	17.18	0.07	0.89	1
CG8857	FBgn0033699	RpS11	FBgn0033699	1	21.34	20.98	20.74	19.84	24.94	21.78	16.26	-0.26	0.89	1
CG8370	FBgn0034060	CG8370	FBgn0034060	1	17.96	17.31	17.53	17.48	17.88	17.23	17.43	0.05	0.89	1
CG18497	FBgn0016977	spen	FBgn0016977	3	18.62	17.96	17.83	18.12	18.2	18.24	18.09	-0.05	0.89	1
CG3238	FBgn0031540	Pif1	FBgn0031540	1	17.3	16.83	17.33	15.06	16.82	17.27	15.5	0.1	0.89	1
CG2023	FBgn0037383	CG2023	FBgn0037383	1	19.55	18.72	19.33	17.91	19.87	20.23	16.88	-0.11	0.9	1
CG1100	FBgn0028690	Rpn5	FBgn0028690	6	22.77	23.07	22.36	21.46	22.97	23.05	21.43	-0.07	0.9	1
CG31363	FBgn0051363	Jupiter	FBgn0051363	3	19	19.15	19.59	19.4	18.86	19.17	19.95	-0.04	0.9	1
CG3178	FBgn0004584	Rrp1	FBgn0004584	20	24.7	24.63	23.79	27.7	24.75	24.42	26.82	-0.13	0.9	1
CG3542	FBgn0031492	CG3542	FBgn0031492	6	21.22	21.08	20.24	21.41	21.1	20.64	21.09	0.04	0.9	1
CG9412	FBgn0015778	rin	FBgn0015778	1	15.91	16.34	13.87	18.77	16.01	13.19	18.9	0.19	0.91	1
CG33885	FBgn0053885	His4:CG33885	FBgn0053885	2	20.48	20.8	20.64	19.82	21.43	20.86	18.78	0.08	0.91	1
CG3608	FBgn0035039	Adck	FBgn0035039	1	16.83	17.44	15.25	15.27	16.54	17.27	15.05	-0.09	0.91	1
CG17347	FBgn0086446	DCTN6-p27	FBgn0086446	1	20.89	20.55	21.08	21.9	20.41	20.83	21.92	0.05	0.91	1
CG9277	FBgn0284243	betaTub56D	FBgn0284243	1	17.53	17.24	17.53	17.1	17.02	17.51	17.64	-0.04	0.92	1
CG8893	FBgn0001092	Gapdh2	FBgn0001092	1	16.46	16.44	16.78	15.87	17.05	16.25	15.71	0.05	0.92	1
CG10177	FBgn0039083	CG10177	FBgn0039083	1	19.56	18.42	18.05	19.94	18.2	18.57	20.43	-0.07	0.92	1
CG7831	FBgn0002924	ncd	FBgn0002924	1	14.74	14.71	13.93	16.42	14.23	14.14	16.25	0.08	0.93	1
CG6050	FBgn0024556	mEFTu1	FBgn0024556	3	21.26	20.92	21.43	20.44	21.06	21.56	20.3	0.04	0.93	1
CG7137	FBgn0034422	CG7137	FBgn0034422	1	27.18	27.28	27.02	26.1	27.33	27.6	25.6	0.05	0.93	1
CG10932	FBgn0029969	CG10932	FBgn0029969	1	16.63	16.12	15.77	14.78	15.34	15.91	16.38	-0.05	0.93	1
CG8396	FBgn0015299	Ssb-c31a	FBgn0015299	2	18.76	19.2	20.68	20.17	19.05	18.59	21.27	0.07	0.93	1
CG9091	FBgn0030616	RpL37a	FBgn0030616	1	22.25	22.09	21.16	20.81	22.2	22.08	20.31	0.05	0.93	1
CG11444	FBgn0029715	CG11444	FBgn0029715	1	17.81	18.17	17.81	19.96	17.88	17.52	20.11	-0.07	0.94	1
CG9748	FBgn0263231	bel	FBgn0263231	1	14.33	15.07	14.74	16.2	14.24	14.65	16.52	-0.05	0.94	1
CG11808	FBgn0034000	CG11808	FBgn0034000	2	20.39	19.9	19.92	21.68	19.58	20.56	21.4	-0.04	0.94	1
CG9983	FBgn0001215	Hrb98DE	FBgn0001215	3	20.35	20.42	19.96	23.28	19.75	20.15	23.34	-0.08	0.95	1
CG42281	FBgn0259176	bun	FBgn0259176	1	15.06	15.96	15.92	16.66	15.9	15.44	16.45	-0.03	0.95	1
CG1341	FBgn0028687	Rpt1	FBgn0028687	2	17.28	17.6	17.21	19.56	17.51	17.59	18.76	-0.04	0.95	1
CG18426	FBgn0021895	ytr	FBgn0021895	7	22.56	22.54	22.5	22.74	22.57	22.65	22.5	0.01	0.95	1
CG5442	FBgn0265298	SC35	FBgn0265298	2	17.27	18.43	18.26	20.73	17.89	17.4	20.55	0.06	0.96	1
CG9354	FBgn0037686	RpL34b	FBgn0037686	2	22.78	22.71	22.34	22.25	22.5	22.63	22.39	0.01	0.96	1
CG2238	FBgn0000559	eEF2	FBgn0000559	3	18.56	18.43	19.19	19.62	18.65	18.56	19.71	-0.02	0.96	1
CG1828	FBgn0002183	dre4	FBgn0002183	2	17.29	17.52	16.63	19.27	16.52	17.43	19.22	-0.04	0.96	1
CG6370	FBgn0034277	OstDelta	FBgn0034277	1	16.8	16.11	16.09	17.15	15.83	15.82	18.07	-0.03	0.96	1
CG17420	FBgn0028697	RpL15	FBgn0028697	5	21.86	21.83	21.58	21.14	21.71	21.97	21.08	0.02	0.96	1
CG16788	FBgn0037707	RnpS1	FBgn0037707	1	15.63	18.21	19.02	20.46	18.39	17.8	18.67	0.04	0.97	1
CG1998	FBgn0030485	CG1998	FBgn0030485	1	22.92	23.36	22.77	23.21	23.35	22.18	23.71	-0.02	0.97	1
CG11661	FBgn0010352	Nc73EF	FBgn0010352	1	17.18	16.79	17.16	17.69	17.14	17.28	17.16	0.01	0.97	1
CG4119	FBgn0028474	CG4119	FBgn0028474	2	20.4	20.47	20.49	18.78	20.44	20.71	18.89	0.02	0.97	1
CG3333	FBgn0259937	Nop60B	FBgn0259937	15	25.55	25.48	25.21	24.71	25.5	25.42	24.75	0.01	0.97	1
CG34417	FBgn0085446	CG34417	FBgn0085446	1	15.77	16.12	16.59	17.02	16	16.31	16.86	-0.02	0.97	1
CG4758	FBgn0011584	Trp1	FBgn0011584	1	17.99	18.22	16.34	17.42	18.43	17.01	16.97	0.02	0.98	1
CG7490	FBgn0000100	RpLP0	FBgn0000100	2	18.81	19.36	18.57	19.57	18.91	18.56	19.73	0.01	0.98	1
CG8273	FBgn0037716	Son	FBgn0037716	1	17.39	17.38	17	16.19	17.39	17.23	16.3	0.02	0.98	1
CG5645	FBgn0036254	CG5645	FBgn0036254	1	16.67	16.31	16.69	17.38	16.35	15.91	17.98	0.02	0.98	1
CG15561	FBgn0039829	CG15561	FBgn0039829	3	20.28	20.13	20.06	20.18	20.38	20.2	19.89	0.01	0.98	1
CG2674	FBgn0005278	Sam-S	FBgn0005278	1	17.44	17.62	17.03	15.26	17.58	17.7	15.17	0.02	0.98	1
CG11266	FBgn0031883	Caper	FBgn0031883	4	19.81	20.06	20.04	20.56	19.55	20.22	20.59	-0.01	0.99	1
CG33526	FBgn0053526	PNUTS	FBgn0053526	1	19	18.27	18.97	11.83	19.14	19.17	12.65	0.03	0.99	1
CG5087	FBgn0035953	CG5087	FBgn0035953	1	22.11	22.16	22.38	20.73	22.27	22.61	20.69	-0.01	0.99	1
CG17896	FBgn0023537	CG17896	FBgn0023537	3	22.1	21.86	22	19.16	21.4	22.1	20.37	-0.01	0.99	1
CG6686	FBgn0032388	CG6686	FBgn0032388	3	18.53	18.28	19.13	19.51	18.66	18.26	19.68	-0.01	0.99	1
CG10944	FBgn0261592	RpS6	FBgn0261592	1	15.82	16.09	17.32	18.07	16.23	15.7	18.56	-0.01	0.99	1
CG7971	FBgn0035253	CG7971	FBgn0035253	4	19.73	19.49	19.76	20.84	20.37	20.07	19.43	0	0.99	1
CG1622	FBgn0030468	CG1622	FBgn0030468	2	17.71	17.68	17.57	16.52	18.29	16.93	16.88	0	1	1
CG1101	FBgn0010774	Ref1	FBgn0010774	1	15.95	15.34	15.6	15.25	15.21	15.59	15.82	0	1	1
CG17471	FBgn0039924	PIP4K	FBgn0039924	3	19.81	19.55	19.36	17.78	19.42	19.68	18.28	0	1	1
CG2843	FBgn0031452	Cwc25	FBgn0031452	3	24.34	24.4	25.35	24.54	24.51	24.66	24.81	0	1	1
CG9282	FBgn0032518	RpL24	FBgn0032518	3	22.57	22.6	21.7	22.52	22.22	22.46	22.36	0	1	1
