## Supplementary material for "Daedalus and Gasz recruit Armitage to mitochondria, bringing piRNA precursors to the biogenesis machinery": Table S6

list of siRNAs
	sense	antisense
siRNA-GFP	AGCUGGAGUACAACUACAACA	UUGUAGUUGUACUCCAGCUUG
siRNA-piwi	CGGUCAUGCUGCAGACGAACU	UUCGUCUGCAGCAUGACCGGG
siRNA-zuc	CGAACUUGAUGCACAACAAAU	UUGUUGUGCAUCAAGUUCGUG
siRNA-armi	CGUCGGAUGUGUAGUGGAAUA	UUCCACUACACAUCCGACGUG
siRNA-yb	GGAGCAAGAGAUAAAUUUAAG	UAAAUUUAUCUCUUGCUCCUU
siRNA-daed	AGAAGAAAGUGCAGAGCAACG	UUGCUCUGCACUUUCUUCUGG
siRNA-gasz	GCAGCUACGAUGGAUUCUACU	UAGAAUCCAUCGUAGCUGCUA
list of qPCR primers
	FW	REV
rp49	GTCGGATCGATATGCTAAGCTG	CAGATACTGTCCCTTGAAGCG
act5c	GCATCCACGAGACCACCTACAAC	CGGTGATCTCCTTCTGCATACGG
gypsy	AGAAAGTCGCCGTCTACCCTGTA	GTGTGACATTGAGCAGCGTTTCC
mdg1	TATACGAACACTCCACCACCCCA	GGCTTTTCGGATTGGGAGTTGGA
HeT-A	CGCGCGGAACCCATCTTCAGA	CGCCGCAGTCGTTTGGTGAGT
TAHRE	CCCTCTCACACAGCGATCATAGC	GCTTATGTTTGTGGCCTGGCTTG
	shRNA against CG10880 for Germline KD
GCTAGCAGTTCCGTTCAGACTTAAAAAAAATAGTTATATTCAAGCATATTTTTTTTAAGTCTGAACGGAGCGAATTC
	gRNAs against CG10880 locus used to generate deletion alleles
	#1	#2
	gGACGCACACAATGTCCGCG	GCCTCAAACTGAATGGTCGG
	gRNAs against gasz locus used to generate KO allele
	#1	#2
	GACTCTGATAGCAGCTACGA	GCGTTGAAGTCAATGAACAA
